# VIRGO, a comprehensive non-redundant gene catalog, reveals extensive within community intraspecies diversity in the human vagina

**DOI:** 10.1101/660498

**Authors:** Bing Ma, Michael France, Jonathan Crabtree, Johanna B. Holm, Mike Humphrys, Rebecca Brotman, Jacques Ravel

**Affiliations:** Institute for Genome Sciences, University of Maryland School of Medicine, Baltimore, MD 21201, United States

**Keywords:** vaginal microbiome, metagenome and metatranscriptome reference database, non-redundant gene catalog, intraspecies diversity, gene-centric design, protein family catalog, multi-omics data integration

## Abstract

**Background:** Analysis of metagenomic and metatranscriptomic data is complicated and typically requires extensive computational resources. Leveraging a curated reference database of genes encoded by members of the target microbiome can make these analyses more tractable. Unfortunately, there is no such reference database available for the vaginal microbiome.

**Results:** In this study, we assembled a comprehensive human vaginal non-redundant gene catalog (VIRGO) from 264 vaginal metagenomes and 416 genomes of urogenital bacterial isolates. VIRGO includes 0.95 million non-redundant genes compiled from a total of 5.5 million genes belonging to 318 unique bacterial species. We show that VIRGO covers more than 95% of the vaginal bacterial gene content in metagenomes from North American, African, and Chinese women. The gene catalog was extensively functionally annotated from 17 diverse protein databases, and importantly taxonomy was assigned through *in silico* binning of genes derived from metagenomic assemblies. To further enable focused analyses of individual genes and proteins, we also clustered the non-redundant genes into vaginal orthologous groups (VOG). The gene-centric design of VIRGO and VOG provides an easily accessible tool to comprehensively characterize the structure and function of vaginal metagenome and metatranscriptome datasets. To highlight the utility of VIRGO, we analyzed 1,507 additional vaginal metagenomes, uncovering an as of yet undetected high degree of intraspecies diversity within and across vaginal microbiota.

**Conclusions:** VIRGO offers a convenient reference database and toolkit that will facilitate a more in-depth understanding of the role of vaginal microorganisms in women’s health and reproductive outcomes.
