## Supplemental_Tables for "VIRGO, a comprehensive non-redundant gene catalog, reveals extensive within community intraspecies diversity in the human vagina": TS1.xlsx

### Sheet: in-house metagenomes
Additional file 2: Table S1. Statistics of the sequence reads, including 211 in-house sequenced metagenomes, 53 metagenomes from HMP DACC database, 277 genomes isolated from vagina, reproductive or urinary system deposited in GenBank and 139 urogenital bacteria genomes from HMP DACC database used to compile database. The assembly statistics includes assembled base pairs, total number of contigs, …
Sample	total # reads	# reads after human removed	percentage of human reads	#reads post processing
S1	65501794	4821062	0.926398	4489978
S2	58522562	5390684	0.907887	5014370
S3	162759154	27943854	0.828312	25133368
S4	59829124	5038062	0.915792	4632528
S5	62103956	3646948	0.941277	3321043
S6	47698114	2347830	0.950777	2079542
S7	55853578	18444272	0.669775	17582787
S8	58026852	6072436	0.895351	5625261
S9	52591278	15907596	0.697524	14933791
S10	57418656	3612392	0.937087	3471133
S11	94217756	19861172	0.789199	17891022
S12	114379610	5642688	0.950667	4962423
S13	62884462	20070420	0.680837	19161247
S14	57102064	7890150	0.861824	7456261
S15	37871688	1599144	0.957775	1494009
S16	45043648	4017054	0.910819	3749269
S17	45093572	6710502	0.851187	6477913
S18	173519608	41801984	0.759094	39965801
S19	39306068	1579522	0.959815	1469739
S20	74173738	8995950	0.878718	8529791
S21	48530214	19922318	0.589486	18916853
S22	44496084	29059740	0.346915	27879693
S23	48449842	1962224	0.9595	1813032
S25	91698000	21930862	0.760836	19853947
S24	40346534	20044870	0.503182	19475547
S26	44703182	2113730	0.952716	2013520
S27	131267556	26901038	0.795067	24452303
S28	46373770	8456558	0.817644	8021097
S29	94720124	18968590	0.799741	17302202
S30	47215812	3706012	0.921509	3521204
S31	43439400	1715496	0.960508	1616328
S32	37350402	5925066	0.841365	5578985
S33	50506024	17300250	0.657462	16718300
S34	40401314	1842726	0.954389	1761858
S35	47455774	3019708	0.936368	2849505
S36	38828510	1229318	0.96834	1153883
S37	42537596	1944844	0.954279	1833837
S38	48851808	1253188	0.974347	1149548
S39	43079488	9403046	0.781728	8941167
S40	47852216	17040128	0.643901	16220685
S41	80586394	25637664	0.681861	24539612
S42	37031694	6026632	0.837257	5772040
S43	79435028	12407184	0.843807	11888980
S44	40042518	5852714	0.853838	5609355
S45	52778940	6272396	0.881157	5968997
S46	53620258	19281072	0.640414	18656902
S47	63810654	2208428	0.965391	2115842
S48	59919708	1492698	0.975088	1300469
S49	42903638	2176524	0.949269	1776506
S50	53966592	3043530	0.943603	2555379
S51	55068884	2078356	0.962259	1975514
S52	119833496	4166086	0.965234	3803058
S53	69045114	5873678	0.91493	5209870
S54	39160578	6380400	0.837071	1776506
S55	51964044	7588256	0.853971	2555379
S56	41243954	5798388	0.859412	5602717
S57	43397630	2788926	0.935736	2661993
S58	35696616	5934722	0.833746	5701716
S59	37774886	2086432	0.944767	1985525
S60	111986152	14086950	0.874208	12214297
S61	79492092	2110610	0.973449	1923366
S62	87313810	9877114	0.886878	8522337
S63	109790878	7192312	0.934491	6866118
S64	78969886	4592738	0.941842	4426505
S65	76688686	4672416	0.939073	4496604
S66	81221128	3414372	0.957962	2864120
S67	122469112	2976698	0.975694	2773677
S68	93297496	3630760	0.961084	3021823
S69	71792668	1209720	0.98315	1061234
S70	76735414	1546864	0.979842	1374936
S71	102922324	8054772	0.921739	7588320
S72	75356634	23037952	0.694281	21842052
S73	102495594	15199686	0.851704	14330593
S74	90638344	12990920	0.856673	12037079
S75	64625694	6871486	0.893673	6215006
S76	49597014	6214270	0.874705	5773812
S77	114505688	32965032	0.71211	30759340
S78	134282620	13281992	0.901089	12404568
S79	84493710	5160952	0.938919	4703870
S80	85994214	6798852	0.920938	6204840
S81	113250312	6498072	0.942622	6120926
S82	64409908	33409992	0.481291	30880380
S83	81238840	3674636	0.954767	3376180
S84	76993974	9627716	0.874955	9105464
S85	69539882	8017278	0.88471	7315743
S86	161494210	44931186	0.721778	42038218
S87	82846886	12391856	0.850425	11768576
S88	131405196	20570074	0.843461	19243849
S89	75046778	8586736	0.885582	7980970
S90	4076710	310618	0.923807	256771
S91	106513090	28813334	0.729486	27166461
S92	154877218	18935038	0.877742	17661401
S93	94796276	9077190	0.904245	8379672
S94	77517630	10597972	0.863283	10001868
S95	81731800	29403942	0.640239	28075173
S96	84310250	24331662	0.711403	23443933
S97	74586870	20188152	0.729334	18324728
S98	106832836	28359770	0.734541	26866967
S99	131868608	51682628	0.608075	47219580
S100	92584088	25013366	0.729831	23657214
S101	83292524	29252640	0.648796	27888073
S102	101616814	25360062	0.750434	24154559
S103	84265170	10270224	0.87812	9663835
S104	3732342	123516	0.966907	100658
S105	42465190	14914780	0.648776	14321480
S106	190320910	22894442	0.879706	21649126
S107	90268930	76440100	0.153196	72954155
S108	63457202	60794892	0.0419544	57170780
S109	99266718	14961392	0.849281	13999517
S110	50413240	47959462	0.0486733	46109646
S111	85662130	8066664	0.905832	7702793
S112	88669732	29054020	0.672334	28235883
S113	128411272	35655572	0.722333	33526529
S114	83118116	45033474	0.458199	42683976
S115	97983146	18872476	0.807391	18033751
S116	99789652	84590966	0.152307	81164629
S117	80951526	10975940	0.864413	10412517
S118	97486600	17052914	0.825074	15616068
S119	42401086	17086032	0.597038	16484058
S120	110647130	16918476	0.847095	16248771
S121	101602058	11368734	0.888105	10543930
S122	99412448	31303386	0.685116	29765073
S123	139194404	80606772	0.420905	76827350
S124	111817430	16333628	0.853926	15534998
S125	93727052	65354940	0.30271	62782927
S126	107096142	41445324	0.613008	39574831
S127	114307134	29177598	0.744744	26718931
S128	2973070	232760	0.921711	211762
S129	112433218	14281214	0.87298	13662441
S130	85366034	7244742	0.915133	6831038
S131	87156232	11079674	0.872876	10547922
S132	106043388	19093012	0.819951	18046161
S133	86976616	15247942	0.824689	14580634
S134	118410954	10948176	0.907541	9985545
S135	119972488	13164658	0.890269	12580929
S136	115184988	66526116	0.422441	63689991
S137	138995092	21581524	0.844732	20462806
S138	83494590	12384890	0.851668	11506223
S139	85384760	56944650	0.333082	53882657
S140	69716404	7289048	0.895447	6555885
S141	118469160	10992072	0.907216	10345702
S142	87603290	9874256	0.887284	9390579
S143	103607288	5470340	0.947201	5053938
S144	142545018	12557416	0.911906	11946360
S145	71229254	4963110	0.930322	4705233
S146	111721262	17525058	0.843136	14407847
S147	100171504	23886268	0.761546	22281522
S148	93814088	7097440	0.924346	6774334
S149	91787918	8731956	0.904868	8218169
S150	85196046	9071590	0.893521	8654969
S151	119680492	61562884	0.485606	56509715
S152	44209488	15176422	0.656716	14410191
S153	86910652	7574748	0.912844	7022736
S154	103208524	13333888	0.870806	12501667
S155	71884810	5989458	0.91668	5490818
S156	108077412	9045876	0.916302	8572385
S157	111356638	10911412	0.902014	10238337
S158	140025062	13853080	0.901067	13075459
S159	151654216	32910180	0.782992	31481247
S160	115546356	15098548	0.869329	14398637
S161	174443604	76604644	0.560863	72617309
S162	142809192	12521340	0.912321	11816084
S163	64622602	7213976	0.888368	6698653
S164	77109860	7793180	0.898934	7075790
S165	147681694	22067456	0.850574	21063488
S166	204087002	23311484	0.885777	22188125
S167	100856374	55172516	0.45296	52627418
S168	113671720	12054120	0.893957	11465714
S169	85817502	81546876	0.049764	77988735
S170	108677328	10405916	0.904249	9767518
S171	147135196	16427304	0.888352	15460217
S172	78758450	6408610	0.91863	6068576
S173	89218186	38271474	0.571035	34490758
S174	104681134	77854612	0.256269	74337098
S175	99091160	8874626	0.91044	8528864
S176	78667252	10695040	0.864047	10060533
S177	142134550	17028934	0.880191	14416688
S178	86075044	74055076	0.139645	68533623
S179	95482038	6699066	0.92984	6399513
S180	90238972	9059240	0.899608	7508029
S181	88154854	20143352	0.7715	19085384
S182	71726836	5601450	0.921906	5350481
S183	81127568	33106114	0.591925	31408429
S184	88472254	6853392	0.922536	6493771
S185	122918874	14402122	0.882832	13624647
S186	167849628	71850706	0.571934	67530205
S187	73552766	14879686	0.797701	12994464
S188	96335152	7637392	0.920721	7215123
S189	104685592	59916664	0.427651	54974892
S190	92372730	54409094	0.410983	52430453
S191	77298256	6888404	0.910885	6504312
S192	88170470	9959830	0.887039	9428990
S193	83945398	7228134	0.913895	6700333
S194	110866540	77553678	0.300477	75107007
S195	69189534	3484822	0.949634	2669269
S196	83093390	11915796	0.856598	11439110
S197	125010924	8272190	0.933828	7814883
S198	80512492	9617828	0.880542	9131002
S199	85954228	1805906	0.97899	1698294
S200	71794340	4646884	0.935275	4475196
S201	151650288	6222780	0.958966	4184560
S202	58085136	9213834	0.841374	8897895
S203	78275918	6725398	0.914081	6487416
S204	64871562	31866636	0.508773	13873142
S205	101530338	2914114	0.971298	2473407
S206	60863282	4616436	0.924151	1925714
S207	68043746	7116900	0.895407	3162407
S208	53892718	1848060	0.965709	1601011
S209	110388180	3885170	0.964804	3526145
S210	54322606	2383830	0.956117	2288972
S211	56788176	33095524	0.417211	30418637

### Sheet: HMP_DACC
List of metagenomes downloaded from HMP DACC database
SRS	STSite	numReads
SRS012294	Posterior_fornix	1092012
SRS011269	Posterior_fornix	5407699
SRS011355	Posterior_fornix	10599033
SRS013542	Posterior_fornix	3954345
SRS014466	Mid_vagina	746982
SRS014494	Posterior_fornix	1153686
SRS014629	Posterior_fornix	1200952
SRS015054	Posterior_fornix	6585094
SRS015072	Mid_vagina	1067759
SRS015073	Posterior_fornix	652844
SRS015168	Posterior_fornix	2815885
SRS015225	Posterior_fornix	1442967
SRS015425	Posterior_fornix	5900320
SRS016111	Posterior_fornix	617974
SRS016191	Posterior_fornix	7593639
SRS016516	Posterior_fornix	1204156
SRS016559	Posterior_fornix	1648016
SRS011584	Posterior_fornix	427897
SRS017497	Posterior_fornix	9053979
SRS017520	Posterior_fornix	1343005
SRS017700	Posterior_fornix	14737108
SRS018769	Posterior_fornix	960590
SRS019379	Posterior_fornix	738816
SRS019600	Posterior_fornix	1225711
SRS050184	Posterior_fornix	1351770
SRS052330	Posterior_fornix	829756
SRS019989	Posterior_fornix	3976857
SRS020349	Posterior_fornix	2888370
SRS021969	Posterior_fornix	800296
SRS022092	Posterior_fornix	845522
SRS022158	Posterior_fornix	1010167
SRS022734	Posterior_fornix	678966
SRS023850	Posterior_fornix	809718
SRS024068	Posterior_fornix	1750265
SRS024428	Posterior_fornix	1759084
SRS052756	Posterior_fornix	577817
SRS044742	Posterior_fornix	383714
SRS054962	Posterior_fornix	2459938
SRS056695	Posterior_fornix	2901779
SRS042428	Posterior_fornix	1820763
SRS057807	Posterior_fornix	5893159
SRS051505	Posterior_fornix	1241749
SRS047335	Posterior_fornix	7736627
SRS049237	Posterior_fornix	1123169
SRS042858	Posterior_fornix	3562525
SRS052620	Posterior_fornix	942811
SRS055298	Posterior_fornix	2248214
SRS064704	Posterior_fornix	1864886
SRS062520	Posterior_fornix	998364
SRS063417	Posterior_fornix	268851
SRS064376	Posterior_fornix	3661773
SRS065347	Posterior_fornix	3353056
SRS077751	Posterior_fornix	1544391

### Sheet: HMP_urogenital_genome
List of urogenital bacteria genomes from HMP DACC database
Strain name
Acinetobacter baumannii ATCC 19606 = CIP 70.34
Actinobaculum massiliae ACS-171-V-Col2
Actinomyces coleocanis DSM 15436
Actinomyces neuii BVS029A5
Actinomyces turicensis ACS-279-V-Col4
Actinomyces urogenitalis DSM 15434
Aerococcus urinae ACS-120-V-Col10a
Aerococcus viridans ATCC 11563
Anaerococcus hydrogenalis ACS-025-V-Sch4
Anaerococcus lactolyticus ATCC 51172
Anaerococcus prevotii ACS-065-V-Col13
Anaerococcus tetradius ATCC 35098
Atopobium vaginae DSM 15829
Atopobium vaginae PB189-T1-4
Bifidobacterium breve ACS-071-V-Sch8b
Bifidobacterium dentium ATCC 27679
Bifidobacterium dentium JCVIHMP022
Brevibacterium mcbrellneri ATCC 49030
Chryseobacterium gleum ATCC 35910
Clostridiales genomosp. BVAB3 str. UPII9-5
Corynebacterium genitalium ATCC 33030
Corynebacterium glucuronolyticum ATCC 51866
Corynebacterium glucuronolyticum ATCC 51867
Corynebacterium jeikeium ATCC 43734
Corynebacterium lipophiloflavum DSM 44291
Corynebacterium pseudogenitalium ATCC 33035
Corynebacterium striatum ATCC 6940
Dialister micraerophilus DSM 19965
Dialister microaerophilus UPII 345-E
Enterococcus durans FB129-CNAB-4
Enterococcus faecalis ATCC 29200
Enterococcus faecalis ERV81
Enterococcus faecalis ERV85
Enterococcus faecalis ERV93
Enterococcus faecalis HH22
Enterococcus faecalis TX0312
Enterococcus faecalis TX0635
Enterococcus faecalis TX0855
Enterococcus faecium E422
Enterococcus faecium P1139
Enterococcus faecium S447
Eremococcus coleocola ACS-139-V-Col8
Escherichia coli 83972
Finegoldia magna ACS-171-V-Col3
Finegoldia magna ATCC 53516
Finegoldia magna BVS033A4
Finegoldia magna SY403409CC001050417
Fusobacterium nucleatum subsp. nucleatum ATCC 23726
Gardnerella vaginalis 315-A
Gardnerella vaginalis 409-05
Gardnerella vaginalis ATCC 14019
Gardnerella vaginalis HMP9231
Haemophilus parainfluenzae HK262
Klebsiella oxytoca 10-5245
Klebsiella oxytoca 10-5250
Lactobacillus coleohominis 101-4-CHN
Lactobacillus crispatus 125-2-CHN
Lactobacillus crispatus 214-1
Lactobacillus crispatus CTV-05
Lactobacillus crispatus FB049-03
Lactobacillus crispatus FB077-07
Lactobacillus crispatus JV-V01
Lactobacillus crispatus MV-1A-US
Lactobacillus crispatus MV-3A-US
Lactobacillus delbrueckii subsp. bulgaricus PB2003/044-T3-4
Lactobacillus fermentum 28-3-CHN
Lactobacillus gasseri 202-4
Lactobacillus gasseri 224-1
Lactobacillus gasseri JV-V03
Lactobacillus gasseri MV-22
Lactobacillus iners ATCC 55195
Lactobacillus iners DSM 13335
Lactobacillus iners LEAF 2052A-d
Lactobacillus iners LEAF 2053A-b
Lactobacillus iners LEAF 2062A-h1
Lactobacillus iners LEAF 3008A-a
Lactobacillus iners LactinV 01V1-a
Lactobacillus iners LactinV 03V1-b
Lactobacillus iners LactinV 09V1-c
Lactobacillus iners LactinV 11V1-d
Lactobacillus iners SPIN 1401G
Lactobacillus iners SPIN 2503V10-D
Lactobacillus iners UPII 143-D
Lactobacillus iners UPII 60-B
Lactobacillus jensenii 115-3-CHN
Lactobacillus jensenii 1153
Lactobacillus jensenii 269-3
Lactobacillus jensenii 27-2-CHN
Lactobacillus jensenii JV-V16
Lactobacillus jensenii SJ-7A-US
Lactobacillus johnsonii ATCC 33200
Lactobacillus oris PB013-T2-3
Lactobacillus salivarius ACS-116-V-Col5a
Lactobacillus vaginalis ATCC 49540
Megasphaera genomosp. type str. 28L
Megasphaera sp. UPII 135-E
Megasphaera sp. UPII 199-6
Mobiluncus curtisii ATCC 43063
Mobiluncus curtisii ATCC 51333
Mobiluncus curtisii subsp. curtisii ATCC 35241
Mobiluncus curtisii subsp. holmesii ATCC 35242
Mobiluncus mulieris 28-1
Mobiluncus mulieris ATCC 35239
Mobiluncus mulieris ATCC 35243
Mobiluncus mulieris FB024-16
Mycobacterium parascrofulaceum ATCC BAA-614
Myroides odoratimimus CCUG 12901
Myroides odoratimimus CCUG 3837
Pasteurella bettyae CCUG 2042
Peptoniphilus duerdenii ATCC BAA-1640
Peptoniphilus harei ACS-146-V-Sch2b
Peptoniphilus lacrimalis 315-B
Porphyromonas asaccharolytica PR426713P-I
Porphyromonas uenonis 60-3
Prevotella amnii CRIS 21A-A
Prevotella bivia JCVIHMP010
Prevotella buccalis ATCC 35310
Prevotella denticola CRIS 18C-A
Prevotella disiens FB035-09AN
Prevotella oralis ATCC 33269
Prevotella timonensis CRIS 5C-B1
Propionibacterium sp. 409-HC1
Propionibacterium sp. 434-HC2
Proteus mirabilis ATCC 29906
Roseomonas cervicalis ATCC 49957
Sphingobacterium spiritivorum ATCC 33300
Sphingobacterium spiritivorum ATCC 33861
Staphylococcus aureus subsp. aureus MN8
Staphylococcus epidermidis BVS058A4
Staphylococcus lugdunensis ACS-027-V-Sch2
Staphylococcus simulans ACS-120-V-Sch1
Streptococcus bovis ATCC 700338
Streptococcus pseudoporcinus SPIN 20026
Streptococcus urinalis FB127-CNA-2
Treponema phagedenis F0421
Veillonella atypica ACS-049-V-Sch6
Veillonella atypica ACS-134-V-Col7a
Veillonella parvula ACS-068-V-Sch12
Veillonella ratti ACS-216-V-Col6b

### Sheet: genBank_IMG_genomes
List of genomes isolated from vagina, reproductive or urinary system deposited in GenBank
taxon	ncbi_taxon_id
Fusobacterium nucleatum nucleatum ATCC 25586	190304
Lactobacillus acidophilus NCFM	272621
Lactobacillus sakei sakei 23K	314315
Mycoplasma genitalium G37	243273
Mycoplasma genitalium G37	243273
Clostridium botulinum E3 Alaska E43	508767
Neisseria gonorrhoeae NCCP11945	521006
Phenylobacterium zucineum HLK1	450851
Corynebacterium aurimucosum CN-1, ATCC 700975	169292
Enterococcus faecalis ATCC 29200	525271
Actinomyces urogenitalis DSM 15434	525246
Actinomyces coleocanis DSM 15436	525245
Lactobacillus vaginalis ATCC 49540	525366
Anaerococcus tetradius ATCC 35098	525255
Lactobacillus fermentum ATCC 14931	525325
Enterococcus faecalis HH22	491075
Mobiluncus mulieris ATCC 35243	585199
Sphingobacterium spiritivorum ATCC 33300	525372
Corynebacterium glucuronolyticum ATCC 51866	548478
Porphyromonas uenonis 60-3	596327
Anaerococcus lactolyticus ATCC 51172	525254
Lactobacillus crispatus JV-V01	491076
Eggerthella lenta VPI 0255, DSM 2243	479437
Leptotrichia buccalis C-1013-b, DSM 1135	523794
Lactobacillus gasseri 202-4	630527
Lactobacillus jensenii 269-3	596325
Neisseria gonorrhoeae PID1	528355
Neisseria gonorrhoeae PID332	528358
Neisseria gonorrhoeae PID24-1	528357
Neisseria gonorrhoeae PID18	528356
Brucella abortus bv 6, 870	520454
Brucella abortus bv 2, 86/8/59	520450
Brucella abortus bv 4, 292	520452
Brucella abortus bv 9, C68	520455
Leptotrichia hofstadii F0254	634994
Campylobacter fetus venerealis Azul-94	593452
Corynebacterium aurimucosum ATCC 700975	548476
Ureaplasma urealyticum T 960, sv 8, ATCC 27618	626095
Ureaplasma urealyticum Co, sv 7, ATCC 27819	519849
Ureaplasma urealyticum 58, sv 4, ATCC 27816	550748
Lactobacillus coleohominis 101-4-CHN	575594
Lactobacillus crispatus MV-1A-US	575596
Lactobacillus jensenii 27-2-CHN	575606
Gardnerella vaginalis 409-05	553190
Bifidobacterium longum longum JDM301	759350
Clostridiales genomosp. BVAB3 UPII9-5	699246
Lactobacillus crispatus ST1	748671
Lactobacillus johnsonii FI9785	633699
Staphylococcus lugdunensis HKU09-01	698737
Campylobacter jejuni jejuni IA3902	567106
Aerococcus viridans ATCC 11563	1377
Brevibacterium mcbrellneri ATCC 49030	585530
Enterococcus faecalis PC4.1	791161
Enterococcus faecium U0317	547468
Fusobacterium nucleatum nucleatum ATCC 23726	525283
Gardnerella vaginalis AMD	682147
Lactobacillus crispatus 214-1	679188
Lactobacillus gasseri 224-1	679196
Leptotrichia goodfellowii F0264	596323
Megasphaera genomosp. type 28L	699218
Mobiluncus mulieris 28-1	596328
Mycobacterium parascrofulaceum ATCC BAA-614	525368
Peptoniphilus lacrimalis 315-B	596330
Prevotella bivia JCVIHMP010	553171
Prevotella timonensis CRIS 5C-B1	679189
Brucella abortus bv 5, B3196	520453
Lactobacillus crispatus 125-2-CHN	575595
Lactobacillus crispatus MV-3A-US	575597
Lactobacillus fermentum 28-3-CHN	575599
Lactobacillus jensenii 115-3-CHN	575605
Lactobacillus jensenii SJ-7A-US	575607
Mobiluncus curtisii ATCC 43063	548479
Atopobium vaginae DSM 15829	525256
Atopobium vaginae PB189-T1-4	866774
Bifidobacterium dentium ATCC 27679	871562
Finegoldia magna ACS-171-V-Col3	768713
Finegoldia magna ATCC 53516	525282
Finegoldia magna BVS033A4	866773
Gardnerella vaginalis 5-1	682148
Gardnerella vaginalis ATCC 14018	585528
Lactobacillus delbrueckii bulgaricus PB2003/044-T3-4	784613
Lactobacillus iners AB-1	713605
Lactobacillus jensenii JV-V16	525329
Lactobacillus salivarius ACS-116-V-Col5a	768728
Mobiluncus curtisii curtisii ATCC 35241	585198
Mobiluncus mulieris ATCC 35239	871571
Mobiluncus mulieris FB024-16	866770
Peptoniphilus duerdenii ATCC BAA-1640	862517
Prevotella amnii CRIS 21A-A	679191
Prevotella disiens FB035-09AN	866771
Staphylococcus aureus aureus MN8	548470
Streptococcus bovis ATCC 700338	864569
Veillonella atypica ACS-049-V-Sch6	866776
Veillonella atypica ACS-134-V-Col7a	866778
Gardnerella vaginalis 317, ATCC 14019	525284
Taylorella equigenitalis MCE9	937774
Bifidobacterium dentium JCVIHMP022	553191
Dialister microaerophilus UPII-345-E	910314
Eggerthella sp. 1_3_56FAA	665943
Eremococcus coleocola ACS-139-V-Col8	908337
Lactobacillus iners ATCC 55195	888801
Lactobacillus iners LEAF 2052A-d	879302
Lactobacillus iners LEAF 2053A-b	879301
Lactobacillus iners LEAF 2062A-h1	879303
Lactobacillus iners LEAF 3008A-a	879304
Lactobacillus iners LactinV 01V1-a	879297
Lactobacillus iners LactinV 03V1-b	879298
Lactobacillus iners LactinV 09V1-c	879299
Lactobacillus iners LactinV 11V1-d	879300
Lactobacillus iners SPIN 2503V10-D	879296
Lactobacillus oris PB013-T2-3	908339
Megasphaera micronuciformis F0359	706434
Mobiluncus curtisii ATCC 51333	887326
Mobiluncus curtisii holmesii ATCC 35242	887899
Peptoniphilus harei ACS-146-V-Sch2b	908338
Porphyromonas asaccharolytica PR426713P-I	910312
Streptococcus pseudoporcinus SPIN 20026	910313
Sutterella wadsworthensis 3_45B	742821
Chlamydia trachomatis E/Sweden2	634464
Mycoplasma fermentans PG18	496833
Streptococcus dysgalactiae equisimilis D166B, ATCC 12394	663954
Aerococcus urinae ACS-120-V-Col10a	866775
Eggerthella sp. YY7918	502558
Bifidobacterium breve ACS-071-V-Sch8b	866777
Chlamydophila psittaci 02DC15	1027845
Gardnerella vaginalis HMP9231	1009464
Lactobacillus johnsonii DPC 6026	909954
Lactococcus lactis subsp. lactis CV56	929102
Lactobacillus crispatus CTV-05	440496
Anaerococcus hydrogenalis ACS-025-V-Sch4	879306
Dialister micraerophilus DSM 19965	888062
Eggerthella sp. HGA1	910311
Lactobacillus iners SPIN 1401G	879295
Lactobacillus iners UPII 143-D	928327
Lactobacillus iners UPII 60-B	928328
Megasphaera sp. UPII 199-6	1000568
Prevotella denticola CRIS 18C-A	944557
Propionibacterium sp. 434-HC2	936048
Leptotrichia buccalis ATCC14201	40542
Leptotrichia goodfellowii LB 57, DSM 19756	714315
Mycobacterium smegmatis JS623	710686
Ornithobacterium rhinotracheale DSM 15997	867902
Megasphaera elsdenii DSM 20460	1064535
Mycoplasma suis KI_3806	708248
Taylorella asinigenitalis MCE3	1008459
Pasteurella multocida 36950	1075089
Megasphaera genomosp. UPII 135-E	1000569
Streptococcus ictaluri 707-05	764299
Streptococcus macacae NCTC 11558	764291
Streptococcus urinalis 2285-97	764291
Bifidobacterium animalis animalis ATCC 25527	302912
Prevotella sp. F0323	679199
Roseomonas cervicalis ATCC 49957	525371
Sutterella parvirubra YIT 11816	762967
Corynebacterium ciconiae DSM 44920	1121356
Leptotrichia shahii DSM 19757	1122172
Mesorhizobium sp. WSM4349	1040988
Leptotrichia wadei DSM 19758	1122174
Taylorella equigenitalis ATCC 35865	743973
Acinetobacter baumannii OIFC047	903933
Actinobaculum massiliae ACS-171-V-Col2	883066
Actinobaculum schaalii FB123-CNA-2	883067
Actinomyces europaeus ACS-120-V-Col10b	883069
Actinomyces neuii BVS029A5	888439
Mycoplasma genitalium M2321 (Second Assembly Apr12)	2097
Streptococcus agalactiae STIR-CD-17	1097670
Salmonella enterica enterica sv. Enteritidis 596866-22	910414
Salmonella enterica enterica sv. Enteritidis 596866-70	910415
Salmonella enterica enterica sv. Enteritidis 607307-6	891413
Salmonella enterica enterica sv. Enteritidis 485549-17	910413
Salmonella enterica enterica sv. Enteritidis 639672-46	910418
Salmonella enterica enterica sv. Enteritidis 639672-50	910419
Bifidobacterium breve JCP7499	1261072
Salmonella enterica enterica sv. Enteritidis 629164-26	910416
Campylobacter fetus venerealis X/161/5, NCTC 10354	983328
Clostridiales Family XI. Incertae Sedis sp. S5-A11	1230730
Clostridiales Family XIII. Incertae Sedis sp. S5-A14a	1230734
Clostridiales Family XI. Incertae Sedis sp. S7-1-4	1284708
Corynebacterium uterequi DSM 45634 Genome Sequencing 1	1072256
Eggerthella lenta 1_60AFAA	742768
Enterococcus faecalis 402/96 (ENT14)	1351
Facklamia hominis ACS-120-V-Sch10	883110
Finegoldia magna HMS01	866779
Fusobacterium nucleatum nucleatum ATCC 25586 (re-annotation)	190304
Gardnerella vaginalis 315-A	879307
Gardnerella vaginalis JCP7275	1261057
Gardnerella vaginalis JCP8151A	1261067
Gardnerella vaginalis JCP8151B	1261068
Gardnerella vaginalis JCP8070	1261065
Gardnerella vaginalis JCP8108	1261066
Gardnerella vaginalis JCP7719	1261061
Gardnerella vaginalis JCP8066	1261064
Gardnerella vaginalis JCP8481A	1261069
Gardnerella vaginalis JCP7672	1261060
Gardnerella vaginalis JCP8017B	1261063
Gardnerella vaginalis JCP8481B	1261070
Salmonella enterica enterica sv. Enteritidis 648905 5-18	984228
Mycoplasma canis UF33	1131453
Streptococcus pseudoporcinus LQ940-04T	875093
Prevotella corporis DSM 18810	1122981
Anaerococcus prevotii ACS-065-V-Col13	879305
Lactobacillus crispatus FB049-03	883094
Lactobacillus crispatus FB077-07	883092
Streptococcus agalactiae GB00112	1178526
Streptococcus agalactiae CCUG 44077	1154817
Gardnerella vaginalis 1500E	698957
Bifidobacterium animalis animalis lactis BS 01	911598
Veillonella parvula ACS-068-V-Sch12	768727
Streptococcus urinalis FB127-CNA-2	883168
Lactobacillus helveticus MTCC 5463	947827
Veillonella ratti ACS-216-V-Col6b	883156
Staphylococcus epidermidis BVS058A4	883130
Streptococcus agalactiae LMG 15094	1154823
Streptococcus agalactiae LMG 15093	1154822
Haemophilus parainfluenzae HK262	1095745
Streptococcus agalactiae LMG 15092	1154821
Streptococcus agalactiae LMG 15091	1154820
Actinomyces turicensis ACS-279-V-Col4	883077
Gardnerella vaginalis 1400E	698956
Gardnerella vaginalis 55152	698955
Gardnerella vaginalis 6420B	698954
Gardnerella vaginalis 0288E	698952
Gardnerella vaginalis 75712	698951
Gardnerella vaginalis 42431	698950
Pasteurella bettyae CCUG 2042	1095749
Lactobacillus ruminis E 194e	525362
Staphylococcus simulans ACS-120-V-Sch1	883166
Staphylococcus lugdunensis ACS-027-V-Sch2	883164
Salmonella enterica enterica sv. Enteritidis 648901 6-18	984230
Lactobacillus johnsonii pf01	1037411
Salmonella enterica enterica sv. Enteritidis SE10	696865
Mycoplasma genitalium M6282	662946
Mycoplasma genitalium M6320	662945
Mycoplasma genitalium M2288	662947
Leptotrichia hofstadii DSM 21651	1122171
Mycoplasma imitans ATCC 51306	1399794
Propionimicrobium lymphophilum ACS-093-V-SCH5	883161
Gardnerella vaginalis JCP7276	1261058
Leptotrichia wadei F0279	888055
Gardnerella vaginalis JCP7659	1261059
Gardnerella vaginalis JCP8017A	1261062
Gardnerella vaginalis JCP8522	1261071
Salmonella enterica enterica sv. Enteritidis 638970-15	938147
Campylobacter fetus venerealis bv. intermedius 99541	1333529
Mycoplasma elephantis ATCC 51980	1408459
Megasphaera elsdenii T81	1410663
Mycoplasma gallinarum DSM 19816	1122248
Mycoplasma columborale ATCC 29258	1408458
Mycoplasma primatum ATCC 25948	1408468
Mycoplasma columbinum ATCC 29257	1408457
Mycoplasma buteonis ATCC 51371	171280
Megasphaera elsdenii YE34	907
Leptotrichia sp. oral taxon 879 F0557	1227268
Actinomyces urogenitalis S6-C4	103621
Anaerococcus lactolyticus S7-1-13	33032
Actinomyces sp. S6-Spd3	29317
Actinomyces sp. S4-C9	29317
Arcanobacterium sp. S3PF19	72409
Gardnerella vaginalis 00703C2mash	698959
Leptotrichia sp. oral taxon 215 W9775	1321779
Megasphaera elsdenii J1	907
Salmonella enterica enterica sv. Enteritidis 639016-6	887065
Salmonella enterica enterica sv. Enteritidis 622731-39	887064
Lactobacillus pentosus KCA1	1136177
Gardnerella vaginalis 6119V5	698961
Gardnerella vaginalis 00703Dmash	698960
Gardnerella vaginalis 00703Bmash	698958
Gardnerella vaginalis 6420LIT	698953
Peptostreptococcus sp. MV1	1219626
Prevotella sp. S7-1-8	59823
Lactobacillus crispatus 2029	1381118
Lactobacillus jensenii MD IIE-70(2)	1381119
Lactobacillus sakei sakei 23K (re-annotation)	314315
Mycoplasma genitalium G37 (re-annotation)	243273
Lactobacillus acidophilus NCFM (re-annotation)	272621
Mycoplasma genitalium G37 (re-annotation)	243273
Megasphaera cerevisiae DSM 20462	1122219

### Sheet: assembly_genome_stats
Assembly statistics includes assembled base pairs, total number of contigs, N50, mean and median length, and other statistics.
category	dataset	bp sequences	total number of contigs	number of contigs >=500bp	min	med	mean	max	N50	N50_len
all	all data	3914525937	2391227	1283306	500	896	3050	6464916	41853	13898
metagenomes	all metagenomes	2833013671	2292852	1215861	500	879	2330	714553	73303	6211
	HMP DACC metagenomes	145328100	67110	38777	500	1108	3747	366448	2398	13080
genomes	all genomes	936184166	31265	28668	500	6074	32656	6464916	1279	137534
	genBank urogenital bacterial genomes	607379795	20382	18722	500	5306	32442	6464916	698	155809
	HMP DACC urogenital genomes	328804371	10883	9946	500	7885	33058	3504888	606	111986
