## Supplemental_Tables for "VIRGO, a comprehensive non-redundant gene catalog, reveals extensive within community intraspecies diversity in the human vagina": TS3.xlsx

### Sheet: Sheet1
Additional file 2: Table S3. Statistics of the complete and subsets of the sequence contigs included into VIRGO, including reference data sets: i) complete VIRGO database, ii) 212 in-house sequenced vaginal metagenomes, iii) 53 HMP DACC vaginal metagenomes [32], iv) all HMP urogenital reference genomes, v) 277 genomes of bacteria isolated from vagina, reproductive or urinary system deposited in G…
category	dataset	total # Genes	# non-Redundant genes	% non-Redundancy	% redundancy
all	all data	5509298	948158	0.172	0.828
metagenomes	all metagenomes	4430494	688788	0.155	0.845
	HMP DACC metagenomes	194116	54500	0.281	0.719
genomes	all genomes	884688	371099	0.419	0.581
	genBank bacterial genomes	570486	315325	0.553	0.447
	HMP DACC vaginal genomes	314202	207879	0.662	0.338
