## Supplemental_Tables for "VIRGO, a comprehensive non-redundant gene catalog, reveals extensive within community intraspecies diversity in the human vagina": TS4.xlsx

### Sheet: TS4
Additional file 2: Table S4. Table showing counts of the non-redundant genes in VIRGO by taxonomic groups in both species and genera.
species	non_redundant genes in VIRGO	genera
Gardnerella_vaginalis	29652	Gardnerella
Atopobium_vaginae	10556	Atopobium
Lactobacillus_iners	5650	Lactobacillus
Lactobacillus_jensenii	5624	Lactobacillus
Lactobacillus_crispatus	6717	Lactobacillus
Clostridiales_Family	5791	Clostridiales
Finegoldia_magna	4583	Finegoldia
Prevotella_timonensis	5251	Prevotella
Lactobacillus_gasseri	4539	Lactobacillus
Enterococcus_faecalis	6707	Enterococcus
Klebsiella_oxytoca	10471	Klebsiella
Lactobacillus_johnsonii	3451	Lactobacillus
Prevotella_buccalis	4611	Prevotella
BVAB3	2777	BVAB3
Prevotella_amnii	3555	Prevotella
Mobiluncus_mulieris	3963	Mobiluncus
Prevotella_sp.	4097	Prevotella
Leptotrichia_sp.	3486	Leptotrichia
Peptoniphilus_harei	2643	Peptoniphilus
Sphingobacterium_spiritivorum	6989	Sphingobacterium
Megasphaera_elsdenii	3349	Megasphaera
Porphyromonas_uenonis	2865	Porphyromonas
Campylobacter_fetus	3153	Campylobacter
Mobiluncus_curtisii	2695	Mobiluncus
Streptococcus_agalactiae	3054	Streptococcus
Neisseria_gonorrhoeae	2887	Neisseria
Prevotella_bivia	2761	Prevotella
Anaerococcus_tetradius	2650	Anaerococcus
Actinomyces_sp.	3192	Actinomyces
Bifidobacterium_breve	2578	Bifidobacterium
Bifidobacterium_animalis	1992	Bifidobacterium
Lactobacillus_fermentum	2094	Lactobacillus
Leptotrichia_goodfellowii	2821	Leptotrichia
Veillonella_atypica	2298	Veillonella
Megasphaera_genomosp.	1920	Megasphaera
Myroides_odoratimimus	4214	Myroides
Eggerthella_sp.	3365	Eggerthella
Acinetobacter_baumannii	4316	Acinetobacter
Mesorhizobium_sp.	7983	Mesorhizobium
Bifidobacterium_longum	2332	Bifidobacterium
Anaerococcus_lactolyticus	2288	Anaerococcus
Lactobacillus_coleohominis	1880	Lactobacillus
Corynebacterium_glucuronolyticum	3025	Corynebacterium
Fusobacterium_nucleatum	2371	Fusobacterium
Peptostreptococcus_anaerobius	2030	Peptostreptococcus
Lactobacillus_salivarius	2114	Lactobacillus
Propionibacterium_sp.	2609	Propionibacterium
Staphylococcus_aureus	2822	Staphylococcus
Brucella_abortus	3247	Brucella
Actinomyces_urogenitalis	2439	Actinomyces
Peptoniphilus_lacrimalis	1675	Peptoniphilus
Megasphaera_micronuciformis	1853	Megasphaera
Mycobacterium_smegmatis	7230	Mycobacterium
Staphylococcus_lugdunensis	2531	Staphylococcus
Bifidobacterium_dentium	2370	Bifidobacterium
Prevotella_denticola	2596	Prevotella
Mycobacterium_parascrofulaceum	6443	Mycobacterium
Roseomonas_cervicalis	4777	Roseomonas
Proteus_mirabilis	3788	Proteus
Phenylobacterium_zucineum	3827	Phenylobacterium
Escherichia_coli	5083	Escherichia
Treponema_phagedenis	3131	Treponema
Chryseobacterium_gleum	5233	Chryseobacterium
Corynebacterium_ciconiae	2213	Corynebacterium
Sutterella_parvirubra	2478	Sutterella
Actinomyces_neuii	1934	Actinomyces
Brevibacterium_mcbrellneri	2412	Brevibacterium
Aerococcus_viridans	1911	Aerococcus
Streptococcus_urinalis	2196	Streptococcus
Corynebacterium_jeikeium	2158	Corynebacterium
Prevotella_oralis	2459	Prevotella
Veillonella_ratti	2096	Veillonella
Pasteurella_bettyae	2147	Pasteurella
Lactobacillus_pentosus	3019	Lactobacillus
Lactobacillus_oris	2022	Lactobacillus
Corynebacterium_lipophiloflavum	2330	Corynebacterium
Staphylococcus_simulans	2439	Staphylococcus
Streptococcus_bovis	2037	Streptococcus
Corynebacterium_uterequi	2142	Corynebacterium
Lactobacillus_sakei	1881	Lactobacillus
Corynebacterium_genitalium	2188	Corynebacterium
Haemophilus_parainfluenzae	1983	Haemophilus
Corynebacterium_striatum	2598	Corynebacterium
Eremococcus_coleocola	1689	Eremococcus
Streptococcus_macacae	1861	Streptococcus
Actinomyces_turicensis	1689	Actinomyces
Lactobacillus_helveticus	1971	Lactobacillus
Sutterella_wadsworthensis	2307	Sutterella
Veillonella_parvula	1848	Veillonella
Actinobaculum_massiliae	1642	Actinobaculum
Lactobacillus_vaginalis	1811	Lactobacillus
Prevotella_disiens	2515	Prevotella
Lactobacillus_ruminis	2146	Lactobacillus
Staphylococcus_epidermidis	2373	Staphylococcus
Lactobacillus_delbrueckii	1867	Lactobacillus
Megasphaera_cerevisiae	3050	Megasphaera
Aerococcus_urinae	1658	Aerococcus
Facklamia_hominis	1664	Facklamia
Lactococcus_lactis	2333	Lactococcus
Lactobacillus_acidophilus	1842	Lactobacillus
Clostridium_botulinum	3246	Clostridium
Streptococcus_pseudoporcinus	1851	Streptococcus
Corynebacterium_pseudogenitalium	2357	Corynebacterium
Salmonella_enterica	4563	Salmonella
Peptoniphilus_duerdenii	1777	Peptoniphilus
Streptococcus_ictaluri	2225	Streptococcus
Anaerococcus_hydrogenalis	1804	Anaerococcus
Lactobacillus_ultunensis	1885	Lactobacillus
Staphylococcus_haemolyticus	2137	Staphylococcus
Corynebacterium_aurimucosum	2576	Corynebacterium
Prevotella_corporis	2175	Prevotella
Leptotrichia_wadei	2146	Leptotrichia
Ornithobacterium_rhinotracheale	2143	Ornithobacterium
Leptotrichia_hofstadii	2140	Leptotrichia
Pasteurella_multocida	2073	Pasteurella
Propionimicrobium_lymphophilum	2052	Propionimicrobium
Streptococcus_dysgalactiae	1903	Streptococcus
Leptotrichia_buccalis	1765	Leptotrichia
Actinobaculum_schaalii	1718	Actinobaculum
Campylobacter_jejuni	1660	Campylobacter
Peptostreptococcus_sp.	1579	Peptostreptococcus
Taylorella_equigenitalis	1578	Taylorella
Prevotella_melaninogenica	1564	Prevotella
Porphyromonas_asaccharolytica	1533	Porphyromonas
Actinomyces_coleocanis	1530	Actinomyces
Actinomyces_europaeus	1515	Actinomyces
Anaerococcus_prevotii	1507	Anaerococcus
Enterococcus_faecium	1488	Enterococcus
Taylorella_asinigenitalis	1476	Taylorella
Leptotrichia_shahii	1387	Leptotrichia
Corynebacterium_amycolatum	1368	Corynebacterium
Streptococcus_anginosus	1267	Streptococcus
Arcanobacterium_sp.	1246	Arcanobacterium
Gemella_haemolysans	1139	Gemella
Eggerthella_lenta	1098	Eggerthella
Mycoplasma_hominis	994	Mycoplasma
Chlamydophila_psittaci	978	Chlamydophila
Chlamydia_trachomatis	877	Chlamydia
Mycoplasma_fermentans	861	Mycoplasma
Mycoplasma_suis	792	Mycoplasma
Mycoplasma_primatum	763	Mycoplasma
Streptococcus_salivarius	753	Streptococcus
Mycoplasma_imitans	729	Mycoplasma
Mycoplasma_columborale	712	Mycoplasma
Mycoplasma_elephantis	668	Mycoplasma
Mycoplasma_buteonis	658	Mycoplasma
Ureaplasma_urealyticum	652	Ureaplasma
Mycoplasma_gallinarum	652	Mycoplasma
Mycoplasma_genitalium	647	Mycoplasma
Mycoplasma_canis	641	Mycoplasma
Mycoplasma_columbinum	605	Mycoplasma
Crenothrix_polyspora	561	Crenothrix
Streptococcus_vestibularis	524	Streptococcus
Dialister_microaerophilus	399	Dialister
Granulicatella_elegans	370	Granulicatella
Streptococcus_parasanguinis	350	Streptococcus
Ureaplasma_parvum	329	Ureaplasma
Megasphaera_sp.	325	Megasphaera
Ruminococcus_lactaris	249	Ruminococcus
Streptococcus_mitis	240	Streptococcus
Prevotella_bergensis	236	Prevotella
Fusobacterium_gonidiaformans	230	Fusobacterium
Enterococcus_durans	222	Enterococcus
Dialister_micraerophilus	162	Dialister
Peptoniphilus_asaccharolyticus	140	Peptoniphilus
Prevotella_oris	100	Prevotella
Lactobacillus_kefiranofaciens	86	Lactobacillus
Atopobium_parvulum	74	Atopobium
Rothia_mucilaginosa	73	Rothia
Prevotella_pallens	67	Prevotella
Coprobacillus_sp.	59	Coprobacillus
Peptoniphilus_sp.	50	Peptoniphilus
Streptococcus_pneumoniae	41	Streptococcus
Streptococcus_sp.	37	Streptococcus
Tannerella_forsythensis	37	Tannerella
Burkholderia_mallei	36	Burkholderia
Prevotella_salivae	33	Prevotella
Peptostreptococcus_stomatis	30	Peptostreptococcus
Streptococcus_constellatus	29	Streptococcus
Fusobacterium_sp.	27	Fusobacterium
Clostridium_sp.	26	Clostridium
Prevotella_buccae	25	Prevotella
Prevotella_intermedia	24	Prevotella
Dialister_invisus	21	Dialister
Beggiatoa_sp.	21	Beggiatoa
Parvimonas_micra	21	Parvimonas
Parvimonas_sp.	20	Parvimonas
Prevotella_histicola	19	Prevotella
Corynebacterium_diphtheriae	18	Corynebacterium
Actinomyces_graevenitzii	18	Actinomyces
Lactobacillus_amylovorus	18	Lactobacillus
Eubacterium_siraeum	17	Eubacterium
Bifidobacterium_sp.	17	Bifidobacterium
Prevotella_oulorum	17	Prevotella
Prevotella_stercorea	17	Prevotella
Acidaminococcus_intestini	16	Acidaminococcus
Dorea_formicigenerans	16	Dorea
Peptoniphilus_indolicus	14	Peptoniphilus
Prevotella_tannerae	13	Prevotella
Oribacterium_sp.	11	Oribacterium
Porphyromonas_levii	11	Porphyromonas
Streptococcus_pseudopneumoniae	10	Streptococcus
Streptococcus_sanguinis	10	Streptococcus
Streptobacillus_moniliformis	10	Streptobacillus
Lactobacillus_amylolyticus	10	Lactobacillus
Odoribacter_splanchnicus	10	Odoribacter
Eubacterium_sp.	9	Eubacterium
Lactobacillus_reuteri	9	Lactobacillus
Solobacterium_moorei	9	Solobacterium
Prevotella_micans	8	Prevotella
Actinobacillus_pleuropneumoniae	8	Actinobacillus
Porphyromonas_somerae	8	Porphyromonas
Thermobifida_cellulosilytica	8	Thermobifida
Prevotella_maculosa	8	Prevotella
Prevotella_multiformis	8	Prevotella
Bacteroides_stercoris	8	Bacteroides
Paracoccus_denitrificans	8	Paracoccus
Lactobacillus_antri	8	Lactobacillus
Bacteroides_thetaiotaomicron	7	Bacteroides
Bacteroides_vulgatus	7	Bacteroides
Corynebacterium_resistens	7	Corynebacterium
Lachnospiraceae_bacterium	7	Lachnospiraceae
Veillonella_sp.	7	Veillonella
Prevotella_multisaccharivorax	6	Prevotella
Bacteroides_ovatus	6	Bacteroides
Jonquetella_anthropi	5	Jonquetella
Anaeroglobus_geminatus	5	Anaeroglobus
Bacteroides_sp.	5	Bacteroides
Prevotella_dentalis	5	Prevotella
Streptococcus_pyogenes	5	Streptococcus
Clostridium_saccharolyticum	4	Clostridium
Faecalibacterium_prausnitzii	4	Faecalibacterium
Campylobacter_hominis	4	Campylobacter
Corynebacterium_urealyticum	4	Corynebacterium
Prevotella_bryantii	4	Prevotella
Streptococcus_gallolyticus	4	Streptococcus
Prevotella_nanceiensis	4	Prevotella
Ralstonia_pickettii	3	Ralstonia
Staphylococcus_hominis	3	Staphylococcus
Anaerococcus_vaginalis	3	Anaerococcus
Filifactor_alocis	3	Filifactor
Mycobacterium_gilvum	3	Mycobacterium
Prevotella_marshii	3	Prevotella
Pseudomonas_fluorescens	3	Pseudomonas
Streptococcus_oralis	3	Streptococcus
Clostridium_difficile	3	Clostridium
Collinsella_tanakaei	3	Collinsella
Dorea_longicatena	2	Dorea
Prevotella_veroralis	2	Prevotella
Streptococcus_infantarius	2	Streptococcus
Arcanobacterium_haemolyticum	2	Arcanobacterium
Bacteroides_intestinalis	2	Bacteroides
Corynebacterium_glutamicum	2	Corynebacterium
Granulicatella_adiacens	2	Granulicatella
Streptococcus_massiliensis	2	Streptococcus
Candidatus_Pelagibacter	2	Candidatus
Prevotella_nigrescens	2	Prevotella
Streptococcus_orisratti	2	Streptococcus
Parabacteroides_sp.	1	Parabacteroides
Bacillus_cereus	1	Bacillus
Eubacterium_saburreum	1	Eubacterium
Fusobacterium_ulcerans	1	Fusobacterium
Johnsonella_ignava	1	Johnsonella
Mycobacterium_tusciae	1	Mycobacterium
Ruminococcus_sp.	1	Ruminococcus
Streptococcus_equi	1	Streptococcus
Atopobium_rimae	1	Atopobium
Staphylococcus_caprae	1	Staphylococcus
