## Supplemental_Tables for "VIRGO, a comprehensive non-redundant gene catalog, reveals extensive within community intraspecies diversity in the human vagina": TS5.xlsx

### Sheet: Fungal
Additional file 2: Table S5. The vaginal fungal database that includes 5 vaginal yeast species in 40 genomes and the abundance of detected fungal and phage in metagenome samples.
species	genBank #
Candida albicans	GCA_000149445.2_ASM14944v2
Candida albicans	GCA_000182965.2_ASM18296v2
Candida albicans	GCA_000182965.3_ASM18296v3
Candida albicans	GCA_000773725.1_Cand_albi_P78048_V1
Candida albicans	GCA_000773735.1_Cand_albi_GC75_V1
Candida albicans	GCA_000773745.1_Cand_albi_P37005_V2
Candida albicans	GCA_000773755.1_Cand_albi_P94015_V1
Candida albicans	GCA_000773805.1_Cand_albi_P57072_V1
Candida albicans	GCA_000773825.1_Cand_albi_P37037_V1
Candida albicans	GCA_000773845.1_Cand_albi_12candida V2
Candida albicans	GCA_000774085.1_Cand_albi_P87_V2
Candida albicans	GCA_000775445.1_Cand_albi_19F_V2
Candida albicans	GCA_000775455.1_Cand_albi_L26_V2
Candida albicans	GCA_000775465.1_Cand_albi_P34048_V1
Candida albicans	GCA_000775505.1_Cand_albi_P57055_V1
Candida albicans	GCA_000775525.1_Cand_albi_P75063_V1
Candida albicans	GCA_000784495.1_Cand_albi_P76067_V1
Candida albicans	GCA_000784505.1_Cand_albi_P76055_V1
Candida albicans	GCA_000784515.1_Cand_albi_P37039_V1
Candida albicans	GCA_000784525.1_Cand_albi_P60002_V1
Candida albicans	GCA_000784575.1_Cand_albi_P75010_V1
Candida albicans	GCA_000784595.1_Cand_albi_P75016_V1
Candida albicans	GCA_000784615.1_Cand_albi_P78042_V1
Candida albicans	GCA_000784635.1_Cand_albi_SC5314_V4
Candida albicans	GCA_000784655.1_Cand_albi_SC5314_V3
Candida albicans	GCA_000784695.1_Cand_albi_Ca6_V2
Candida glabrata	GCA_000002545.2_ASM254v2
Candida glabrata	GCA_001466525.1_ASM146652v1
Candida glabrata	GCA_001466535.1_ASM146653v1
Candida glabrata	GCA_001466565.1_ASM146656v1
Candida glabrata	GCA_001466575.1_ASM146657v1
Candida glabrata	GCA_001466635.1_ASM146663v1
Candida glabrata	GCA_001466685.1_ASM146668v1
Candida glabrata	GCA_002219185.1_ASM221918v1
Candida glabrata	GCA_002219195.1_ASM221919v1
Candida glabrata	GCA_900096545.1_version_1
Candida glabrata	GCA_900166875.1_version_2
Candida parapsilosis	GCA_000182765.2_ASM18276v2
Candida tropicalis	GCA_000006335.3_ASM633v3
Saccharomyces cerevisiae	GCA_000146045.2_R64

### Sheet: Fungal_bySample
The abundance of detected fungal in metagenome samples used in the paper
sample	percentage
S1	12.627
S2	10.584
S3	10.4305
S4	7.43225
S5	4.65516
S6	2.81597
S7	2.73915
S8	2.66767
S9	1.66909
S10	1.65945
S11	1.54503
S12	1.34919
S13	1.25993
S14	1.20021
S15	0.952061
S16	0.8822
S17	0.78613
S18	0.709983
S19	0.664389
S20	0.650429
S21	0.597635
S22	0.574234
S23	0.526786
S24	0.483024
S25	0.437425
S26	0.414724
S27	0.348587
S28	0.347345
S29	0.328695
S30	0.321242
S31	0.254534
S32	0.238658
S33	0.235225
S34	0.232139
S35	0.231574
S36	0.220588
S37	0.212926
S38	0.205462
S39	0.203133
S40	0.198802
S41	0.198492
S42	0.189585
S43	0.179682
S44	0.171784
S45	0.170663
S46	0.167424
S47	0.166504
S48	0.152559
S49	0.149718
S50	0.140805
S51	0.139332
S52	0.132234
S53	0.129904
S54	0.12814
S55	0.124141
S56	0.123332
S57	0.121617
S58	0.121417
S59	0.11796
S60	0.114782
S61	0.113563
S62	0.110957
S63	0.105128
S64	0.0986335
S65	0.0888443
S66	0.0884192
S67	0.0836767
S68	0.0830456
S69	0.0813468
S70	0.0793651
S71	0.0783839
S72	0.0769231
S73	0.0767596
S74	0.0736842
S75	0.0736393
S76	0.0711667
S77	0.0706561
S78	0.0701557
S79	0.0677699
S80	0.067088
S81	0.066802
S82	0.0638298
S83	0.0628481
S84	0.062445
S85	0.0615154
S86	0.0613748
S87	0.0606875
S88	0.0590931
S89	0.0585496
S90	0.0580194
S91	0.0574689
S92	0.0566502
S93	0.0565149
S94	0.0557844
S95	0.0550973
S96	0.054997
S97	0.0545117
S98	0.0539497
S99	0.0525398
S100	0.0517711
S101	0.0513414
S102	0.0512908
S103	0.0504732
S104	0.0499346
S105	0.0482759
S106	0.0482625
S107	0.0446544
S108	0.0440917
S109	0.0437136
S110	0.0432705
S111	0.0432099
S112	0.0430839
S113	0.0423137
S114	0.0417697
S115	0.0417457
S116	0.0416667
S117	0.0409845
S118	0.0397792
S119	0.0397456
S120	0.0383275
S121	0.0383081
S122	0.0380352
S123	0.0380349
S124	0.0375817
S125	0.0375635
S126	0.0363636
S127	0.0357315
S128	0.0356304
S129	0.0346163
S130	0.03407
S131	0.0334015
S132	0.0328767
S133	0.0317741
S134	0.0315706
S135	0.0302817
S136	0.0301399
S137	0.0299019
S138	0.029608
S139	0.0295119
S140	0.028169
S141	0.0281345
S142	0.0278219
S143	0.0273484
S144	0.0272468
S145	0.0270437
S146	0.0267261
S147	0.026538
S148	0.0264228
S149	0.0253165
S150	0.0247477
S151	0.0246631
S152	0.0245399
S153	0.0241153
S154	0.0240737
S155	0.0236494
S156	0.0234798
S157	0.0233161
S158	0.0229885
S159	0.0228041
S160	0.022737
S161	0.0226663
S162	0.022623
S163	0.0223491
S164	0.0220588
S165	0.021576
S166	0.0214592
S167	0.0212483
S168	0.0209263
S169	0.0207876
S170	0.0206104
S171	0.0204141
S172	0.0199005
S173	0.0195876
S174	0.019548
S175	0.0193032
S176	0.0188679
S177	0.0181879
S178	0.0180995
S179	0.0180412
S180	0.0180361
S181	0.0176849
S182	0.0175077
S183	0.0170068
S184	0.0164258
S185	0.0160858
S186	0.0158976
S187	0.0156661
S188	0.0155354
S189	0.0155211
S190	0.0154223
S191	0.0152573
S192	0.0150943
S193	0.0148827
S194	0.0147306
S195	0.014661
S196	0.0144902
S197	0.0143791
S198	0.0143661
S199	0.0142369
S200	0.0141844
S201	0.014106
S202	0.0140821
S203	0.0139854
S204	0.0138562
S205	0.0135337
S206	0.0127226
S207	0.0126464
S208	0.0124953
S209	0.0123692
S210	0.0121556
S211	0.0120516
S212	0.0119931
S213	0.0116697
S214	0.0115942
S215	0.0115695
S216	0.0114416
S217	0.0114117
S218	0.0113578
S219	0.011287
S220	0.0112179
S221	0.0112179
S222	0.0111637
S223	0.0109195
S224	0.0108696
S225	0.0107383
S226	0.0105501
S227	0.0104686
S228	0.0103806
S229	0.0102263
S230	0.0102249
S231	0.00977199
S232	0.00972132
S233	0.00964737
S234	0.00954198
S235	0.00950783
S236	0.00943674
S237	0.00927644
S238	0.00927441
S239	0.0092068
S240	0.00899719
S241	0.00897227
S242	0.00896861
S243	0.00881057
S244	0.00870977
S245	0.00857049
S246	0.00844595
S247	0.00843882
S248	0.00837887
S249	0.00817844
S250	0.0081262
S251	0.00805085
S252	0.00798722
S253	0.00789809
S254	0.00789238
S255	0.00783699
S256	0.0078332
S257	0.00777754
S258	0.00775194
S259	0.00763739
S260	0.00757576
S261	0.00756121
S262	0.00755744
S263	0.00729555
S264	0.00714397
S265	0.00708975
S266	0.00683566
S267	0.00673077
S268	0.00669216
S269	0.0065261
S270	0.00651466
S271	0.00647948
S272	0.00639659
S273	0.00637959
S274	0.00631579
S275	0.00626263
S276	0.00625559
S277	0.00625
S278	0.00622945
S279	0.00621891
S280	0.00618617
S281	0.00613389
S282	0.00606796
S283	0.00603865
S284	0.00596252
S285	0.00595948
S286	0.0059082
S287	0.00586071
S288	0.00578481
S289	0.00573855
S290	0.00549451
S291	0.00545455
S292	0.00536913
S293	0.0052888
S294	0.00516209
S295	0.00511945
S296	0.00508259
S297	0.00502074
S298	0.00482975
S299	0.00471402
S300	0.00471402
S301	0.0046729
S302	0.00458716
S303	0.00455581
S304	0.00448916
S305	0.00447722
S306	0.00427015
S307	0.00425877
S308	0.00421896
S309	0.00420848
S310	0.00418368
S311	0.00417343
S312	0.00412715
S313	0.00411039
S314	0.00403915
S315	0.004004
S316	0.00396432
S317	0.00387044
S318	0.00379299
S319	0.00378174
S320	0.00369181
S321	0.00364683
S322	0.0035524
S323	0.00342298
S324	0.00341734
S325	0.00337268
S326	0.0032056
S327	0.00318162
S328	0.00316402
S329	0.00314389
S330	0.00313635
S331	0.00304058
S332	0.00301205
S333	0.00296736
S334	0.00292969
S335	0.00290847
S336	0.00285122
S337	0.00282486
S338	0.00279023
S339	0.00275735
S340	0.00270783
S341	0.00266904
S342	0.00263786
S343	0.00262812
S344	0.00258621
S345	0.00257662
S346	0.0025729
S347	0.00254899
S348	0.00254899
S349	0.00254029
S350	0.00244469
S351	0.00241169
S352	0.00239553
S353	0.00235935
S354	0.00234742
S355	0.00222387
S356	0.00222387
S357	0.00222387
S358	0.00218978
S359	0.00217234
S360	0.00217108
S361	0.00215811
S362	0.00208391
S363	0.00204426
S364	0.00203125
S365	0.00201613
S366	0.00200861
S367	0.0019802
S368	0.00197863
S369	0.00194868
S370	0.00194381
S371	0.00193843
S372	0.00193294
S373	0.00192044
S374	0.00191022
S375	0.00187266
S376	0.00186263
S377	0.00184077
S378	0.00180085
S379	0.00176934
S380	0.00170437
S381	0.00170116
S382	0.00169563
S383	0.00166251
S384	0.00164896
S385	0.00161769
S386	0.00159041
S387	0.00157922
S388	0.00157667
S389	0.00157165
S390	0.00156951
S391	0.00155521
S392	0.00155348
S393	0.00155073
S394	0.00151904
S395	0.00146199
S396	0.00145603
S397	0.00143791
S398	0.00142156
S399	0.00140242
S400	0.00138297
S401	0.00138239
S402	0.00131666
S403	0.00131291
S404	0.00131062
S405	0.00129893
S406	0.00129171
S407	0.0012837
S408	0.00125945
S409	0.00122672
S410	0.00120322
S411	0.00120012
S412	0.00117045
S413	0.00113195
S414	0.00112878
S415	0.00110193
S416	0.00108578
S417	0.00107464
S418	0.00106383
S419	0.00106087
S420	0.00105753
S421	0.00103734
S422	0.000995025
S423	0.000989959
S424	0.000984428
S425	0.000955718
S426	0.000955566
S427	0.00095511
S428	0.000926097
S429	0.000921489
S430	0.000913938
S431	0.000894775
S432	0.00089153
S433	0.000882223
S434	0.000882223
S435	0.000860585
S436	0.000853
S437	0.000841987
S438	0.000834492
S439	0.000814084
S440	0.000806696
S441	0.000796954
S442	0.000795387
S443	0.000789058
S444	0.000768443
S445	0.000748055
S446	0.000742253
S447	0.000722857
S448	0.00072232
S449	0.000716503
S450	0.000703235
S451	0.000702412
S452	0.000695733
S453	0.00068697
S454	0.000674006
S455	0.000667835
S456	0.000665041
S457	0.000641437
S458	0.00063678
S459	0.000632811
S460	0.000622536
S461	0.000601052
S462	0.000600285
S463	0.00059453
S464	0.000591133
S465	0.000585423
S466	0.00057103
S467	0.000562324
S468	0.00054407
S469	0.000512208
S470	0.000508733
S471	0.000500063
S472	0.000498422
S473	0.000496339
S474	0.00049554
S475	0.000455512
S476	0.000449843
S477	0.000443984
S478	0.000439947
S479	0.000437637
S480	0.000432479
S481	0.000413508
S482	0.00040992
S483	0.000409724
S484	0.00040557
S485	0.000402131
S486	0.000373972
S487	0.000373169
S488	0.000361664
S489	0.000354066
S490	0.000347303
S491	0.000345304
S492	0.000328983
S493	0.000315632
S494	0.000314391
S495	0.000313259
S496	0.000297649
S497	0.000266454
S498	0.000265692
S499	0.000254647
S500	0.000242248
S501	0.00023227
S502	0.000223297
S503	0.000219812

### Sheet: Phage_bySample
The abundance of detected phage in metagenome samples used in the paper
sample	percentage
S1	9.11959e-05
S2	4.85535e-05
S3	0.546707
S4	0.419814
S5	0.389997
S6	0.375888
S7	0.369105
S8	0.368315
S9	0.333171			d
S10	0.29822
S11	0.25765
S12	0.252859
S13	0.248924
S14	0.24208
S15	0.239464
S16	0.226587
S17	0.214762
S18	0.210629
S19	0.203955
S20	0.20278
S21	0.197998
S22	0.197099
S23	0.191713
S24	0.190014
S25	0.184252
S26	0.183373
S27	0.183245
S28	0.182803
S29	0.179565
S30	0.179471
S31	0.175396
S32	0.173086
S33	0.169211
S34	0.16586
S35	0.165241
S36	0.16393
S37	0.159292
S38	0.158603
S39	0.15746
S40	0.157449
S41	0.15221
S42	0.149231
S43	0.149156
S44	0.143452
S45	0.14193
S46	0.140997
S47	0.137841
S48	0.13675
S49	0.136455
S50	0.135263
S51	0.135019
S52	0.132653
S53	0.130221
S54	0.126961
S55	0.124288
S56	0.123711
S57	0.121977
S58	0.120122
S59	0.119956
S60	0.119704
S61	0.118276
S62	0.1178
S63	0.1177
S64	0.116836
S65	0.116723
S66	0.116723
S67	0.116122
S68	0.114108
S69	0.113872
S70	0.113363
S71	0.112783
S72	0.11029
S73	0.107854
S74	0.107439
S75	0.107145
S76	0.107141
S77	0.107014
S78	0.106307
S79	0.105711
S80	0.105686
S81	0.105681
S82	0.104744
S83	0.103575
S84	0.103221
S85	0.102792
S86	0.102698
S87	0.102207
S88	0.101269
S89	0.100713
S90	0.10027
S91	0.099655
S92	0.0996053
S93	0.0995837
S94	0.0989704
S95	0.0983223
S96	0.097169
S97	0.095864
S98	0.0955763
S99	0.0954653
S100	0.0951868
S101	0.0944364
S102	0.0941719
S103	0.0936447
S104	0.0925762
S105	0.0921454
S106	0.0921351
S107	0.0920916
S108	0.0904042
S109	0.0900854
S110	0.0900574
S111	0.0891565
S112	0.0886544
S113	0.0882296
S114	0.088154
S115	0.0879442
S116	0.087613
S117	0.0864844
S118	0.0860782
S119	0.085404
S120	0.0851688
S121	0.084092
S122	0.0838022
S123	0.0834627
S124	0.0828898
S125	0.0822374
S126	0.0814627
S127	0.0810129
S128	0.0806597
S129	0.0796081
S130	0.0790527
S131	0.0783059
S132	0.0778798
S133	0.077825
S134	0.0776897
S135	0.0765559
S136	0.0748153
S137	0.0742453
S138	0.0732399
S139	0.0727942
S140	0.0725107
S141	0.0724826
S142	0.0719767
S143	0.0715171
S144	0.0711312
S145	0.0706802
S146	0.0706777
S147	0.0697738
S148	0.0697577
S149	0.068878
S150	0.0687196
S151	0.068409
S152	0.0683654
S153	0.0682789
S154	0.0682651
S155	0.0678479
S156	0.0666314
S157	0.0663964
S158	0.0651005
S159	0.0650135
S160	0.0641382
S161	0.0638248
S162	0.0635055
S163	0.0634864
S164	0.0634244
S165	0.0625371
S166	0.0624017
S167	0.0615196
S168	0.0611207
S169	0.0606321
S170	0.0605715
S171	0.0603698
S172	0.0600865
S173	0.0597928
S174	0.0592698
S175	0.0588861
S176	0.0587374
S177	0.0584634
S178	0.0583797
S179	0.0575224
S180	0.0573295
S181	0.0569983
S182	0.0569868
S183	0.0568765
S184	0.0567672
S185	0.0566042
S186	0.0564636
S187	0.0560887
S188	0.0557892
S189	0.0557801
S190	0.0553502
S191	0.0549351
S192	0.0547573
S193	0.0547468
S194	0.0545619
S195	0.0541442
S196	0.0539309
S197	0.0537005
S198	0.0535538
S199	0.0534173
S200	0.0533081
S201	0.0532102
S202	0.0528033
S203	0.0525813
S204	0.0525034
S205	0.0523785
S206	0.0520616
S207	0.051898
S208	0.0517252
S209	0.0516232
S210	0.0515965
S211	0.0511686
S212	0.0505401
S213	0.0505324
S214	0.0504443
S215	0.0500313
S216	0.0500219
S217	0.0498914
S218	0.0497256
S219	0.0490626
S220	0.0489328
S221	0.0487534
S222	0.048446
S223	0.0483089
S224	0.0475545
S225	0.046807
S226	0.0467497
S227	0.0466434
S228	0.0466109
S229	0.0465497
S230	0.0460623
S231	0.0454825
S232	0.0451848
S233	0.0450304
S234	0.0448743
S235	0.0447557
S236	0.0447448
S237	0.0446149
S238	0.0445185
S239	0.0444189
S240	0.044385
S241	0.0440706
S242	0.0439439
S243	0.04393
S244	0.0435829
S245	0.04348
S246	0.0434093
S247	0.0432762
S248	0.0430577
S249	0.0428669
S250	0.042834
S251	0.0426887
S252	0.0425224
S253	0.0419019
S254	0.0418873
S255	0.0418827
S256	0.0417806
S257	0.0417747
S258	0.0417534
S259	0.0415425
S260	0.0412991
S261	0.0412642
S262	0.0412617
S263	0.0411992
S264	0.041071
S265	0.0405098
S266	0.0404669
S267	0.0403361
S268	0.0401119
S269	0.0400769
S270	0.0400761
S271	0.039991
S272	0.0399625
S273	0.0398779
S274	0.0398336
S275	0.0396018
S276	0.0395838
S277	0.0394223
S278	0.0392292
S279	0.0391634
S280	0.0391552
S281	0.0390677
S282	0.0389761
S283	0.038887
S284	0.0388841
S285	0.0388456
S286	0.038817
S287	0.0387877
S288	0.0387077
S289	0.038515
S290	0.0382294
S291	0.0381844
S292	0.0381211
S293	0.038118
S294	0.0380268
S295	0.0378869
S296	0.0378311
S297	0.0378185
S298	0.0377927
S299	0.0375933
S300	0.0375598
S301	0.0374935
S302	0.0374299
S303	0.0373969
S304	0.0373767
S305	0.0373764
S306	0.0373406
S307	0.0372996
S308	0.0372712
S309	0.0372225
S310	0.0371975
S311	0.037042
S312	0.036852
S313	0.0368375
S314	0.0367964
S315	0.0367869
S316	0.0366865
S317	0.0365935
S318	0.0362289
S319	0.0360423
S320	0.036041
S321	0.0359605
S322	0.0358045
S323	0.03571
S324	0.0357029
S325	0.0355177
S326	0.0354589
S327	0.0354357
S328	0.035121
S329	0.0348974
S330	0.0348199
S331	0.0348062
S332	0.0348013
S333	0.0346612
S334	0.0346453
S335	0.0346448
S336	0.0345728
S337	0.0345286
S338	0.0344392
S339	0.0343632
S340	0.0343524
S341	0.034208
S342	0.0341858
S343	0.0340346
S344	0.0340346
S345	0.0339775
S346	0.0337034
S347	0.0334727
S348	0.0334413
S349	0.0333727
S350	0.0333181
S351	0.0332999
S352	0.0332338
S353	0.0332127
S354	0.0331992
S355	0.0330159
S356	0.0329908
S357	0.0329784
S358	0.0329704
S359	0.0329416
S360	0.0329279
S361	0.032927
S362	0.032917
S363	0.0328015
S364	0.0326263
S365	0.0326122
S366	0.03259
S367	0.0325282
S368	0.0324212
S369	0.0323935
S370	0.0323621
S371	0.0323576
S372	0.0322638
S373	0.0322231
S374	0.0321943
S375	0.032115
S376	0.0320566
S377	0.0319787
S378	0.0319519
S379	0.0316522
S380	0.0316259
S381	0.0315156
S382	0.0314914
S383	0.0314468
S384	0.0314168
S385	0.0310231
S386	0.0308836
S387	0.0308244
S388	0.0307168
S389	0.0306296
S390	0.0305262
S391	0.0305066
S392	0.030418
S393	0.0303729
S394	0.0302647
S395	0.0301539
S396	0.030097
S397	0.0300904
S398	0.0300553
S399	0.0299257
S400	0.0298908
S401	0.0298672
S402	0.0297861
S403	0.0296508
S404	0.0296413
S405	0.0296304
S406	0.0294774
S407	0.0294437
S408	0.0294125
S409	0.0293808
S410	0.0292723
S411	0.0292554
S412	0.0291792
S413	0.0290733
S414	0.0290239
S415	0.0289931
S416	0.0288798
S417	0.0288662
S418	0.0287874
S419	0.0287261
S420	0.0286616
S421	0.0286611
S422	0.0286184
S423	0.0283551
S424	0.0283333
S425	0.0282129
S426	0.028092
S427	0.028067
S428	0.0279604
S429	0.0279395
S430	0.0277796
S431	0.0274635
S432	0.0273149
S433	0.0272352
S434	0.0271542
S435	0.0270841
S436	0.0270666
S437	0.0270419
S438	0.0270106
S439	0.0268848
S440	0.026863
S441	0.0268084
S442	0.0267184
S443	0.0267161
S444	0.0267084
S445	0.0266904
S446	0.0266709
S447	0.0266405
S448	0.0266355
S449	0.0266122
S450	0.026587
S451	0.0265715
S452	0.0265222
S453	0.0265178
S454	0.0264715
S455	0.0264596
S456	0.0264596
S457	0.0262601
S458	0.0262601
S459	0.0261805
S460	0.0259166
S461	0.0258872
S462	0.0258439
S463	0.0258215
S464	0.0256176
S465	0.0255525
S466	0.0254579
S467	0.0254551
S468	0.0254088
S469	0.0253649
S470	0.0253468
S471	0.0253249
S472	0.0253114
S473	0.0252653
S474	0.0252533
S475	0.0252315
S476	0.0251397
S477	0.0250529
S478	0.0250338
S479	0.025017
S480	0.024996
S481	0.0249502
S482	0.0249413
S483	0.0249389
S484	0.0249301
S485	0.0249294
S486	0.0249266
S487	0.0248985
S488	0.0248173
S489	0.0248102
S490	0.0246531
S491	0.0246168
S492	0.0245531
S493	0.0245387
S494	0.0245362
S495	0.0245199
S496	0.0245036
S497	0.0243943
S498	0.0243782
S499	0.0243715
S500	0.0243584
S501	0.0243563
S502	0.0243452
S503	0.0241547
S504	0.0241482
S505	0.0240214
S506	0.0240163
S507	0.0239989
S508	0.0239901
S509	0.0239889
S510	0.0239589
S511	0.023934
S512	0.0239279
S513	0.023917
S514	0.0238795
S515	0.023803
S516	0.0237877
S517	0.0237753
S518	0.0237296
S519	0.0236995
S520	0.0236942
S521	0.0236675
S522	0.0235889
S523	0.0235498
S524	0.0235457
S525	0.0235048
S526	0.0234987
S527	0.023486
S528	0.0234659
S529	0.0234609
S530	0.0234332
S531	0.0233957
S532	0.0233641
S533	0.023319
S534	0.0233081
S535	0.0232638
S536	0.0232274
S537	0.0232008
S538	0.0232008
S539	0.0231807
S540	0.0231393
S541	0.023098
S542	0.0230695
S543	0.0230433
S544	0.02304
S545	0.0230396
S546	0.0229689
S547	0.0229575
S548	0.0229412
S549	0.0228976
S550	0.0228578
S551	0.0228462
S552	0.0228444
S553	0.022836
S554	0.0226897
S555	0.0226447
S556	0.0226008
S557	0.0225926
S558	0.02257
S559	0.0225415
S560	0.0225179
S561	0.0224748
S562	0.0224587
S563	0.0224578
S564	0.022456
S565	0.022427
S566	0.0224094
S567	0.0223762
S568	0.0223287
S569	0.022327
S570	0.0223216
S571	0.0223203
S572	0.0223123
S573	0.0222999
S574	0.0222464
S575	0.0221849
S576	0.0221765
S577	0.0221487
S578	0.0220866
S579	0.0220697
S580	0.0219946
S581	0.021985
S582	0.0219737
S583	0.0219004
S584	0.0218713
S585	0.0218671
S586	0.0218671
S587	0.0218656
S588	0.0218591
S589	0.0218582
S590	0.0217961
S591	0.0216918
S592	0.0216811
S593	0.021552
S594	0.0215405
S595	0.0215025
S596	0.0214996
S597	0.0214956
S598	0.0214882
S599	0.0214858
S600	0.0213695
S601	0.0213396
S602	0.0213185
S603	0.0212446
S604	0.0212431
S605	0.0212352
S606	0.0212222
S607	0.0211899
S608	0.021151
S609	0.0211489
S610	0.0211255
S611	0.0211115
S612	0.0210138
S613	0.0209909
S614	0.0209863
S615	0.0209418
S616	0.0208279
S617	0.0208046
S618	0.0208018
S619	0.0207759
S620	0.0207562
S621	0.0207402
S622	0.0207264
S623	0.020723
S624	0.0207143
S625	0.0207058
S626	0.020648
S627	0.0206453
S628	0.0206367
S629	0.020627
S630	0.0206095
S631	0.0205958
S632	0.0205906
S633	0.0205825
S634	0.0205719
S635	0.0205701
S636	0.0205657
S637	0.0204671
S638	0.0204443
S639	0.0204415
S640	0.0204305
S641	0.0203954
S642	0.0203875
S643	0.0203365
S644	0.02032
S645	0.0203015
S646	0.0202988
S647	0.0202702
S648	0.0202348
S649	0.0201424
S650	0.0201243
S651	0.0201015
S652	0.0200777
S653	0.0200443
S654	0.0200376
S655	0.0200113
S656	0.0200057
S657	0.0200057
S658	0.0200054
S659	0.0199976
S660	0.0198893
S661	0.0198244
S662	0.0197955
S663	0.0197691
S664	0.0197569
S665	0.0197244
S666	0.0197078
S667	0.0196977
S668	0.0196808
S669	0.0196334
S670	0.0195976
S671	0.0195733
S672	0.0195654
S673	0.0195598
S674	0.0195541
S675	0.0195519
S676	0.0195497
S677	0.0194973
S678	0.0194784
S679	0.0194781
S680	0.0194772
S681	0.0194571
S682	0.0194288
S683	0.0193733
S684	0.0193179
S685	0.0192961
S686	0.0192884
S687	0.0192806
S688	0.0192738
S689	0.0192611
S690	0.0192381
S691	0.019216
S692	0.0192019
S693	0.0191659
S694	0.0191363
S695	0.0191188
S696	0.0191111
S697	0.0191056
S698	0.0190832
S699	0.0190069
S700	0.0189962
S701	0.0189928
S702	0.0189608
S703	0.0189441
S704	0.0189294
S705	0.0189083
S706	0.0188984
S707	0.0188663
S708	0.01882
S709	0.0187867
S710	0.0187588
S711	0.0187448
S712	0.0187219
S713	0.0186464
S714	0.0186391
S715	0.0186072
S716	0.0186037
S717	0.0185932
S718	0.0185932
S719	0.0185687
S720	0.0185581
S721	0.0185376
S722	0.0185295
S723	0.0185025
S724	0.0184848
S725	0.018478
S726	0.0184735
S727	0.0184129
S728	0.0184033
S729	0.0183353
S730	0.0183256
S731	0.0183166
S732	0.0183092
S733	0.0182877
S734	0.0182843
S735	0.0182695
S736	0.0182389
S737	0.0181836
S738	0.0181718
S739	0.0181341
S740	0.018131
S741	0.0181114
S742	0.0181097
S743	0.0180701
S744	0.018001
S745	0.0179655
S746	0.0179471
S747	0.0178991
S748	0.0178586
S749	0.0178528
S750	0.0178379
S751	0.0178227
S752	0.0177587
S753	0.0177566
S754	0.0177432
S755	0.0177398
S756	0.0177239
S757	0.0177018
S758	0.0176728
S759	0.0176468
S760	0.0176282
S761	0.0176035
S762	0.0175589
S763	0.0175548
S764	0.017544
S765	0.0175378
S766	0.0175206
S767	0.0175103
S768	0.01746
S769	0.0174593
S770	0.0174577
S771	0.0174281
S772	0.0173898
S773	0.0173782
S774	0.0173779
S775	0.0173749
S776	0.017364
S777	0.0173611
S778	0.0173427
S779	0.0173249
S780	0.0173135
S781	0.0173092
S782	0.0172946
S783	0.0172921
S784	0.0172827
S785	0.0172732
S786	0.0172622
S787	0.017244
S788	0.0172304
S789	0.0172163
S790	0.0171674
S791	0.0171648
S792	0.0171013
S793	0.0170925
S794	0.0170851
S795	0.0170673
S796	0.0170336
S797	0.017032
S798	0.0170306
S799	0.0170196
S800	0.0170177
S801	0.0169954
S802	0.0169874
S803	0.0169838
S804	0.0169788
S805	0.016977
S806	0.0169767
S807	0.0169653
S808	0.0169569
S809	0.016924
S810	0.016907
S811	0.0168786
S812	0.0168737
S813	0.0168716
S814	0.0168627
S815	0.0168583
S816	0.0168547
S817	0.0168204
S818	0.0168188
S819	0.0167932
S820	0.0167485
S821	0.016748
S822	0.0167072
S823	0.0166989
S824	0.016679
S825	0.0166514
S826	0.0166461
S827	0.016644
S828	0.0166125
S829	0.0166105
S830	0.0166093
S831	0.0165948
S832	0.0165829
S833	0.0165791
S834	0.0165748
S835	0.0165741
S836	0.0165671
S837	0.0165662
S838	0.016563
S839	0.016563
S840	0.0165584
S841	0.0165486
S842	0.0165413
S843	0.0165149
S844	0.0165119
S845	0.016494
S846	0.0164781
S847	0.0164628
S848	0.0164585
S849	0.0164409
S850	0.0164218
S851	0.0163957
S852	0.0163907
S853	0.0163866
S854	0.0163635
S855	0.0163433
S856	0.0163274
S857	0.0163098
S858	0.0162985
S859	0.0162901
S860	0.0162416
S861	0.0162314
S862	0.0162271
S863	0.01618
S864	0.0161775
S865	0.0161629
S866	0.0161434
S867	0.0161325
S868	0.0161104
S869	0.0160609
S870	0.0160219
S871	0.0160043
S872	0.0159982
S873	0.0159966
S874	0.0159939
S875	0.0159815
S876	0.0158898
S877	0.0158686
S878	0.015865
S879	0.0158393
S880	0.0158329
S881	0.0158255
S882	0.0158181
S883	0.0157969
S884	0.015788
S885	0.0157855
S886	0.0157682
S887	0.0157599
S888	0.0157587
S889	0.0157525
S890	0.0157348
S891	0.01571
S892	0.0157086
S893	0.0157044
S894	0.0156893
S895	0.0156606
S896	0.0156565
S897	0.0156543
S898	0.0156423
S899	0.0156352
S900	0.0156204
S901	0.0156167
S902	0.0156158
S903	0.0156117
S904	0.0156104
S905	0.0155954
S906	0.0155841
S907	0.0155818
S908	0.0155526
S909	0.0155493
S910	0.0155297
S911	0.0155115
S912	0.0155101
S913	0.0155057
S914	0.0155048
S915	0.0154927
S916	0.0154854
S917	0.0154854
S918	0.0154622
S919	0.0154562
S920	0.0154306
S921	0.0154112
S922	0.0154036
S923	0.0153964
S924	0.0153875
S925	0.0153868
S926	0.0153854
S927	0.0153311
S928	0.0153279
S929	0.0153192
S930	0.0153064
S931	0.0152919
S932	0.0152729
S933	0.0152445
S934	0.0152408
S935	0.0152164
S936	0.0152101
S937	0.0151952
S938	0.0151798
S939	0.0151788
S940	0.0151579
S941	0.0151447
S942	0.0151444
S943	0.0151425
S944	0.0151286
S945	0.0151262
S946	0.0151227
S947	0.0151112
S948	0.0151093
S949	0.0150981
S950	0.0150905
S951	0.0150717
S952	0.0150586
S953	0.0150485
S954	0.0150456
S955	0.0150381
S956	0.0150312
S957	0.0150298
S958	0.0149978
S959	0.0149903
S960	0.0149716
S961	0.0149427
S962	0.0149383
S963	0.014909
S964	0.0148971
S965	0.0148878
S966	0.0148817
S967	0.014858
S968	0.0148449
S969	0.0148434
S970	0.0148401
S971	0.0148099
S972	0.014764
S973	0.014759
S974	0.0147457
S975	0.0147289
S976	0.0147092
S977	0.0147017
S978	0.0146762
S979	0.014656
S980	0.014656
S981	0.0146504
S982	0.0146493
S983	0.0146342
S984	0.0146015
S985	0.0145786
S986	0.0145712
S987	0.0145465
S988	0.0145349
S989	0.014525
S990	0.0145144
S991	0.0145104
S992	0.0145027
S993	0.0144954
S994	0.014494
S995	0.0144902
S996	0.0144792
S997	0.0144743
S998	0.0144741
S999	0.0144709
S1000	0.014464
S1001	0.0144591
S1002	0.0144445
S1003	0.0144443
S1004	0.014435
S1005	0.0144164
S1006	0.0144163
S1007	0.0144091
S1008	0.0144002
S1009	0.0143466
S1010	0.0143273
S1011	0.0143212
S1012	0.0143116
S1013	0.01431
S1014	0.0143023
S1015	0.0142915
S1016	0.0142764
S1017	0.0142746
S1018	0.0142699
S1019	0.0142629
S1020	0.0142627
S1021	0.0142523
S1022	0.014244
S1023	0.0142348
S1024	0.0142243
S1025	0.0142112
S1026	0.0142075
S1027	0.0141544
S1028	0.0141497
S1029	0.0141454
S1030	0.0141431
S1031	0.0140967
S1032	0.0140688
S1033	0.0140599
S1034	0.0140093
S1035	0.0139843
S1036	0.0139811
S1037	0.0139132
S1038	0.0139109
S1039	0.0139089
S1040	0.0139056
S1041	0.0139023
S1042	0.0139007
S1043	0.0138895
S1044	0.013874
S1045	0.0138711
S1046	0.013862
S1047	0.0138354
S1048	0.013818
S1049	0.0138135
S1050	0.0137919
S1051	0.0137629
S1052	0.0137197
S1053	0.0137174
S1054	0.0136813
S1055	0.0136779
S1056	0.0136718
S1057	0.0136445
S1058	0.0136432
S1059	0.0136138
S1060	0.0135733
S1061	0.0135501
S1062	0.0135394
S1063	0.0135313
S1064	0.0135285
S1065	0.0135212
S1066	0.0135056
S1067	0.0135001
S1068	0.0134762
S1069	0.0134702
S1070	0.0134696
S1071	0.0134471
S1072	0.0134446
S1073	0.0134391
S1074	0.0134247
S1075	0.0134066
S1076	0.0133921
S1077	0.0133908
S1078	0.01338
S1079	0.0133603
S1080	0.0133505
S1081	0.0133356
S1082	0.01332
S1083	0.0133196
S1084	0.0133115
S1085	0.0133034
S1086	0.0132922
S1087	0.0132899
S1088	0.0132697
S1089	0.0132394
S1090	0.0132134
S1091	0.0132097
S1092	0.0131819
S1093	0.0131818
S1094	0.0131804
S1095	0.0131775
S1096	0.0131723
S1097	0.0131702
S1098	0.0131592
S1099	0.0131445
S1100	0.0131393
S1101	0.0131275
S1102	0.0131199
S1103	0.0131189
S1104	0.013108
S1105	0.013103
S1106	0.0130923
S1107	0.0130625
S1108	0.0130609
S1109	0.0130531
S1110	0.0130258
S1111	0.0130014
S1112	0.0129995
S1113	0.0129942
S1114	0.0129906
S1115	0.0129461
S1116	0.0129343
S1117	0.0129108
S1118	0.0128768
S1119	0.0128721
S1120	0.0128601
S1121	0.0128567
S1122	0.0128563
S1123	0.0128409
S1124	0.0128037
S1125	0.0127943
S1126	0.0127766
S1127	0.0127615
S1128	0.0127585
S1129	0.0127369
S1130	0.0127279
S1131	0.0127225
S1132	0.0127215
S1133	0.0127102
S1134	0.0126955
S1135	0.01269
S1136	0.0126744
S1137	0.0126671
S1138	0.0126624
S1139	0.0126591
S1140	0.0126501
S1141	0.0126391
S1142	0.0126105
S1143	0.0126075
S1144	0.0125958
S1145	0.0125939
S1146	0.0125894
S1147	0.0125738
S1148	0.0125359
S1149	0.0125244
S1150	0.0124861
S1151	0.0124812
S1152	0.0124613
S1153	0.0124414
S1154	0.0124389
S1155	0.012437
S1156	0.0124349
S1157	0.0124162
S1158	0.012402
S1159	0.0123939
S1160	0.0123901
S1161	0.0123864
S1162	0.0123679
S1163	0.0123543
S1164	0.0123474
S1165	0.0123313
S1166	0.0123278
S1167	0.0123164
S1168	0.0123116
S1169	0.0122866
S1170	0.0122819
S1171	0.0122745
S1172	0.0122296
S1173	0.0122207
S1174	0.0122195
S1175	0.012214
S1176	0.0121697
S1177	0.0121645
S1178	0.0121586
S1179	0.0121328
S1180	0.0121266
S1181	0.0121134
S1182	0.0120959
S1183	0.0120942
S1184	0.0120887
S1185	0.0120885
S1186	0.0120677
S1187	0.0120606
S1188	0.0120502
S1189	0.0120498
S1190	0.0120478
S1191	0.0120346
S1192	0.0120299
S1193	0.0120163
S1194	0.0120145
S1195	0.0120131
S1196	0.0120126
S1197	0.0120013
S1198	0.0119999
S1199	0.0119909
S1200	0.0119383
S1201	0.0119101
S1202	0.0119047
S1203	0.0118527
S1204	0.0118513
S1205	0.0118461
S1206	0.01184
S1207	0.0118182
S1208	0.011814
S1209	0.0117992
S1210	0.0117928
S1211	0.011784
S1212	0.0117812
S1213	0.0117603
S1214	0.0117484
S1215	0.0117273
S1216	0.0117189
S1217	0.0117098
S1218	0.011695
S1219	0.0116846
S1220	0.0115975
S1221	0.0115822
S1222	0.0115714
S1223	0.0115493
S1224	0.0115489
S1225	0.0115425
S1226	0.0115365
S1227	0.011536
S1228	0.011513
S1229	0.0114873
S1230	0.0114727
S1231	0.0114608
S1232	0.0114525
S1233	0.0113863
S1234	0.0113832
S1235	0.0113818
S1236	0.0113801
S1237	0.0113727
S1238	0.0113702
S1239	0.0113482
S1240	0.011345
S1241	0.0113389
S1242	0.0113064
S1243	0.0113056
S1244	0.0113051
S1245	0.0112475
S1246	0.0112427
S1247	0.0112401
S1248	0.0112336
S1249	0.0112328
S1250	0.011214
S1251	0.0112082
S1252	0.0112071
S1253	0.0111851
S1254	0.0111268
S1255	0.0111212
S1256	0.0111129
S1257	0.0111004
S1258	0.0110959
S1259	0.0110861
S1260	0.0110678
S1261	0.0110612
S1262	0.0110469
S1263	0.0110366
S1264	0.0110267
S1265	0.0110059
S1266	0.0109965
S1267	0.0109801
S1268	0.0109598
S1269	0.0109456
S1270	0.0109441
S1271	0.0109436
S1272	0.0109255
S1273	0.0109123
S1274	0.0109079
S1275	0.0109052
S1276	0.0109049
S1277	0.0109028
S1278	0.0108999
S1279	0.0108902
S1280	0.0108858
S1281	0.0108719
S1282	0.0108622
S1283	0.0108614
S1284	0.0108551
S1285	0.0108509
S1286	0.0108197
S1287	0.0108178
S1288	0.0107835
S1289	0.0107763
S1290	0.0107654
S1291	0.01076
S1292	0.0107546
S1293	0.0107316
S1294	0.010715
S1295	0.0107097
S1296	0.0106985
S1297	0.0106949
S1298	0.0106791
S1299	0.01066
S1300	0.0106371
S1301	0.0106243
S1302	0.0106123
S1303	0.0106007
S1304	0.0105957
S1305	0.0105936
S1306	0.0105823
S1307	0.0105757
S1308	0.0105671
S1309	0.0105663
S1310	0.0105612
S1311	0.0105539
S1312	0.0105534
S1313	0.01051
S1314	0.0104569
S1315	0.010442
S1316	0.0104145
S1317	0.0103949
S1318	0.0103919
S1319	0.0103903
S1320	0.0103604
S1321	0.0103513
S1322	0.0103411
S1323	0.0103359
S1324	0.0103158
S1325	0.0103075
S1326	0.0102877
S1327	0.0102641
S1328	0.0102543
S1329	0.010231
S1330	0.0102198
S1331	0.0102163
S1332	0.010199
S1333	0.0101651
S1334	0.0101445
S1335	0.0101265
S1336	0.0101088
S1337	0.0100907
S1338	0.0100843
S1339	0.0100711
S1340	0.0100365
S1341	0.0100246
S1342	0.010021
S1343	0.00999832
S1344	0.00999719
S1345	0.00998668
S1346	0.0099844
S1347	0.00997042
S1348	0.00993319
S1349	0.00990938
S1350	0.00990059
S1351	0.00989579
S1352	0.00988435
S1353	0.00987426
S1354	0.00986303
S1355	0.00984324
S1356	0.0098338
S1357	0.00977552
S1358	0.00976882
S1359	0.00975428
S1360	0.00973753
S1361	0.00970932
S1362	0.00968607
S1363	0.00959674
S1364	0.00958745
S1365	0.00958259
S1366	0.00957369
S1367	0.00957337
S1368	0.00956931
S1369	0.00955159
S1370	0.00954279
S1371	0.00951602
S1372	0.0095089
S1373	0.00950314
S1374	0.00948872
S1375	0.00945701
S1376	0.00944831
S1377	0.00944505
S1378	0.00943696
S1379	0.0094183
S1380	0.00931059
S1381	0.00926594
S1382	0.00924948
S1383	0.00924185
S1384	0.00922009
S1385	0.00908461
S1386	0.00906338
S1387	0.00903855
S1388	0.00903763
S1389	0.00901449
S1390	0.00900513
S1391	0.0090029
S1392	0.00900158
S1393	0.00899988
S1394	0.00898752
S1395	0.00898589
S1396	0.00894613
S1397	0.0089239
S1398	0.00891853
S1399	0.0088728
S1400	0.0088571
S1401	0.00885141
S1402	0.00884209
S1403	0.00883178
S1404	0.00882961
S1405	0.00882437
S1406	0.00879786
S1407	0.00878561
S1408	0.00875018
S1409	0.00872533
S1410	0.00871048
S1411	0.00869651
S1412	0.0086951
S1413	0.00869099
S1414	0.00869037
S1415	0.00864774
S1416	0.00862705
S1417	0.00858166
S1418	0.00855412
S1419	0.00853519
S1420	0.00852391
S1421	0.00852006
S1422	0.00849522
S1423	0.0084679
S1424	0.0084474
S1425	0.0084406
S1426	0.00841784
S1427	0.00841521
S1428	0.00841032
S1429	0.00834231
S1430	0.00830579
S1431	0.00827676
S1432	0.00823862
S1433	0.00823346
S1434	0.00820987
S1435	0.0082014
S1436	0.0081843
S1437	0.00812772
S1438	0.00807058
S1439	0.00806011
S1440	0.00805545
S1441	0.00804543
S1442	0.00802741
S1443	0.008024
S1444	0.00790649
S1445	0.00773482
S1446	0.00760173
S1447	0.00751592
S1448	0.00750249
S1449	0.0074742
S1450	0.00744497
S1451	0.00741318
S1452	0.00730102
S1453	0.00724455
S1454	0.00724095
S1455	0.00720014
S1456	0.00713667
S1457	0.00710798
S1458	0.00704844
S1459	0.0069694
S1460	0.00690576
S1461	0.00670463
S1462	0.0065093
S1463	0.00644777
S1464	0.00641002
S1465	0.00640198
S1466	0.00629126
S1467	0.00624603
S1468	0.00620903
S1469	0.00556342
S1470	0.00540217
S1471	0.00515408
S1472	0.00465362
S1473	0.00457296
S1474	0.00427633
S1475	0.00419309
S1476	0.00410638
S1477	0.00357466
S1478	0.00344493
S1479	0.00342683
S1480	0.00289334
S1481	0.00283062
S1482	0.00267857
S1483	0.00262705
S1484	0.00221195
S1485	0.00201846
S1486	0.00170987
S1487	0.00166543
S1488	0.00144767
S1489	0.00111255
S1490	0.000925701
S1491	0.00078064
S1492	0.000770765
S1493	0.000744394
S1494	0.000707047
S1495	0.000589944
S1496	0.000367377
S1497	0.000365063
S1498	0.000331991
S1499	0.000309899
S1500	0.000303905
S1501	0.000285673
S1502	0.000244698
S1503	0.000228203
S1504	0.000195062
S1505	0.000189331
S1506	0.00015834
S1507	0.000130622
S1508	0.000121725
