## Supplemental_Tables for "VIRGO, a comprehensive non-redundant gene catalog, reveals extensive within community intraspecies diversity in the human vagina": TS6.xlsx

### Sheet: jaccard_4462.Gardnerella_vagina
Additional file 2: Table S6. Annotation and alignment of a Jaccard orthologous clusters (JOCs) involved in vaginolysin. This JOCs was in one protein family in VOG that contains multiple genes, annotation information is in A. Multiple sequence alignment of this protein family was performed in T-Coffee [95], was used to access the alignment quality.
VOG_ID	VIRGO_ID	GC_category	taxonomy	COG_category	annotation	name	KEGG_KO	KEGG_gene	KEGG_pathway	pathway_annotation
jaccard_4462	V1705122	HGC	Gardnerella_vaginalis	S	Sulfhydryl-activated toxin that causes cytolysis by forming pores in cholesterol containing host membranes. After binding to target membranes, the protein undergoes a major conformation change, leading to its insertion in the host membrane and formation of an oligomeric pore complex. Cholesterol may be required for binding to host membranes, membrane insertion and pore formation. Can be reversibl…	pneumolysin (Thiol-activated cytolysin)	K11031	gvg:HMPREF0421_20066	ko04621	NOD-like receptor signaling pathway
jaccard_4462	V1723221	NA	Gardnerella_vaginalis	S	Sulfhydryl-activated toxin that causes cytolysis by forming pores in cholesterol containing host membranes. After binding to target membranes, the protein undergoes a major conformation change, leading to its insertion in the host membrane and formation of an oligomeric pore complex. Cholesterol may be required for binding to host membranes, membrane insertion and pore formation. Can be reversibl…	putative perfringolysin O	K11031	gvg:HMPREF0421_20066	ko04621	NOD-like receptor signaling pathway
jaccard_4462	V1723362	HGC	Gardnerella_vaginalis	S	Sulfhydryl-activated toxin that causes cytolysis by forming pores in cholesterol containing host membranes. After binding to target membranes, the protein undergoes a major conformation change, leading to its insertion in the host membrane and formation of an oligomeric pore complex. Cholesterol may be required for binding to host membranes, membrane insertion and pore formation. Can be reversibl…	putative perfringolysin O	K11031	gvg:HMPREF0421_20066	ko04621	NOD-like receptor signaling pathway
jaccard_4462	V1006055	NA	Gardnerella_vaginalis	S	Sulfhydryl-activated toxin that causes cytolysis by forming pores in cholesterol containing host membranes. After binding to target membranes, the protein undergoes a major conformation change, leading to its insertion in the host membrane and formation of an oligomeric pore complex. Cholesterol may be required for binding to host membranes, membrane insertion and pore formation. Can be reversibl…	Pneumolysin	K11031	gvg:HMPREF0421_20066	ko04621	NOD-like receptor signaling pathway
jaccard_4462	V1032090	NA	Gardnerella_vaginalis	S	Sulfhydryl-activated toxin that causes cytolysis by forming pores in cholesterol containing host membranes. After binding to target membranes, the protein undergoes a major conformation change, leading to its insertion in the host membrane and formation of an oligomeric pore complex. Cholesterol may be required for binding to host membranes, membrane insertion and pore formation. Can be reversibl…	Pneumolysin	K11031	gvg:HMPREF0421_20066	ko04621	NOD-like receptor signaling pathway
jaccard_4462	V1056430	HGC	Gardnerella_vaginalis	S	Sulfhydryl-activated toxin that causes cytolysis by forming pores in cholesterol containing host membranes. After binding to target membranes, the protein undergoes a major conformation change, leading to its insertion in the host membrane and formation of an oligomeric pore complex. Cholesterol may be required for binding to host membranes, membrane insertion and pore formation. Can be reversibl…	Pneumolysin	K11031	gvg:HMPREF0421_20066	ko04621	NOD-like receptor signaling pathway
jaccard_4462	V1070888	NA	Gardnerella_vaginalis	S	Sulfhydryl-activated toxin that causes cytolysis by forming pores in cholesterol containing host membranes. After binding to target membranes, the protein undergoes a major conformation change, leading to its insertion in the host membrane and formation of an oligomeric pore complex. Cholesterol may be required for binding to host membranes, membrane insertion and pore formation. Can be reversibl…	Pneumolysin	K11031	gva:HMPREF0424_0103	ko04621	NOD-like receptor signaling pathway
jaccard_4462	V1069984	HGC	Gardnerella_vaginalis	S	Sulfhydryl-activated toxin that causes cytolysis by forming pores in cholesterol containing host membranes. After binding to target membranes, the protein undergoes a major conformation change, leading to its insertion in the host membrane and formation of an oligomeric pore complex. Cholesterol may be required for binding to host membranes, membrane insertion and pore formation. Can be reversibl…	Pneumolysin	K11031	gvg:HMPREF0421_20066	ko04621	NOD-like receptor signaling pathway
jaccard_4462	V1099403	HGC	Gardnerella_vaginalis	S	Sulfhydryl-activated toxin that causes cytolysis by forming pores in cholesterol containing host membranes. After binding to target membranes, the protein undergoes a major conformation change, leading to its insertion in the host membrane and formation of an oligomeric pore complex. Cholesterol may be required for binding to host membranes, membrane insertion and pore formation. Can be reversibl…	Pneumolysin	K11031	gvg:HMPREF0421_20066	ko04621	NOD-like receptor signaling pathway
jaccard_4462	V1136904	NA	Gardnerella_vaginalis	S	Sulfhydryl-activated toxin that causes cytolysis by forming pores in cholesterol containing host membranes. After binding to target membranes, the protein undergoes a major conformation change, leading to its insertion in the host membrane and formation of an oligomeric pore complex. Cholesterol may be required for binding to host membranes, membrane insertion and pore formation. Can be reversibl…	Pneumolysin	K11031	gvg:HMPREF0421_20066	ko04621	NOD-like receptor signaling pathway
jaccard_4462	V1151091	HGC	NA	S	Sulfhydryl-activated toxin that causes cytolysis by forming pores in cholesterol containing host membranes. After binding to target membranes, the protein undergoes a major conformation change, leading to its insertion in the host membrane and formation of an oligomeric pore complex. Cholesterol may be required for binding to host membranes, membrane insertion and pore formation. Can be reversibl…	Pneumolysin	K11031	gvg:HMPREF0421_20066	ko04621	NOD-like receptor signaling pathway
jaccard_4462	V1167930	HGC	NA	S	Sulfhydryl-activated toxin that causes cytolysis by forming pores in cholesterol containing host membranes. After binding to target membranes, the protein undergoes a major conformation change, leading to its insertion in the host membrane and formation of an oligomeric pore complex. Cholesterol may be required for binding to host membranes, membrane insertion and pore formation. Can be reversibl…	Pneumolysin	K11031	gvg:HMPREF0421_20066	ko04621	NOD-like receptor signaling pathway
jaccard_4462	V1190448	NA	Gardnerella_vaginalis	S	Sulfhydryl-activated toxin that causes cytolysis by forming pores in cholesterol containing host membranes. After binding to target membranes, the protein undergoes a major conformation change, leading to its insertion in the host membrane and formation of an oligomeric pore complex. Cholesterol may be required for binding to host membranes, membrane insertion and pore formation. Can be reversibl…	Pneumolysin	K11031	gvg:HMPREF0421_20066	ko04621	NOD-like receptor signaling pathway
jaccard_4462	V1237541	NA	NA	S	Sulfhydryl-activated toxin that causes cytolysis by forming pores in cholesterol containing host membranes. After binding to target membranes, the protein undergoes a major conformation change, leading to its insertion in the host membrane and formation of an oligomeric pore complex. Cholesterol may be required for binding to host membranes, membrane insertion and pore formation. Can be reversibl…	Pneumolysin	K11031	gvg:HMPREF0421_20066	ko04621	NOD-like receptor signaling pathway
jaccard_4462	V1248593	HGC	NA	S	Sulfhydryl-activated toxin that causes cytolysis by forming pores in cholesterol containing host membranes. After binding to target membranes, the protein undergoes a major conformation change, leading to its insertion in the host membrane and formation of an oligomeric pore complex. Cholesterol may be required for binding to host membranes, membrane insertion and pore formation. Can be reversibl…	Pneumolysin	K11031	gva:HMPREF0424_0103	ko04621	NOD-like receptor signaling pathway
jaccard_4462	V1301827	NA	NA	S	Sulfhydryl-activated toxin that causes cytolysis by forming pores in cholesterol containing host membranes. After binding to target membranes, the protein undergoes a major conformation change, leading to its insertion in the host membrane and formation of an oligomeric pore complex. Cholesterol may be required for binding to host membranes, membrane insertion and pore formation. Can be reversibl…	Thiol-activated cytolysin	K11031	gvg:HMPREF0421_20066	ko04621	NOD-like receptor signaling pathway
jaccard_4462	V1337358	LGC	Gardnerella_vaginalis	S	Sulfhydryl-activated toxin that causes cytolysis by forming pores in cholesterol containing host membranes. After binding to target membranes, the protein undergoes a major conformation change, leading to its insertion in the host membrane and formation of an oligomeric pore complex. Cholesterol may be required for binding to host membranes, membrane insertion and pore formation. Can be reversibl…	Pneumolysin	K11031	gva:HMPREF0424_0103	ko04621	NOD-like receptor signaling pathway
jaccard_4462	V1337573	NA	NA	S	Sulfhydryl-activated toxin that causes cytolysis by forming pores in cholesterol containing host membranes. After binding to target membranes, the protein undergoes a major conformation change, leading to its insertion in the host membrane and formation of an oligomeric pore complex. Cholesterol may be required for binding to host membranes, membrane insertion and pore formation. Can be reversibl…	Pneumolysin	K11031	gva:HMPREF0424_0103	ko04621	NOD-like receptor signaling pathway
jaccard_4462	V1342320	NA	NA	S	Sulfhydryl-activated toxin that causes cytolysis by forming pores in cholesterol containing host membranes. After binding to target membranes, the protein undergoes a major conformation change, leading to its insertion in the host membrane and formation of an oligomeric pore complex. Cholesterol may be required for binding to host membranes, membrane insertion and pore formation. Can be reversibl…	Pneumolysin	K11031	gvg:HMPREF0421_20066	ko04621	NOD-like receptor signaling pathway
jaccard_4462	V1364181	HGC	NA	S	Sulfhydryl-activated toxin that causes cytolysis by forming pores in cholesterol containing host membranes. After binding to target membranes, the protein undergoes a major conformation change, leading to its insertion in the host membrane and formation of an oligomeric pore complex. Cholesterol may be required for binding to host membranes, membrane insertion and pore formation. Can be reversibl…	Pneumolysin	K11031	gvg:HMPREF0421_20066	ko04621	NOD-like receptor signaling pathway
jaccard_4462	V1376079	HGC	NA	S	Sulfhydryl-activated toxin that causes cytolysis by forming pores in cholesterol containing host membranes. After binding to target membranes, the protein undergoes a major conformation change, leading to its insertion in the host membrane and formation of an oligomeric pore complex. Cholesterol may be required for binding to host membranes, membrane insertion and pore formation. Can be reversibl…	Pneumolysin	K11031	gvg:HMPREF0421_20066	ko04621	NOD-like receptor signaling pathway
jaccard_4462	V1377603	HGC	NA	S	Sulfhydryl-activated toxin that causes cytolysis by forming pores in cholesterol containing host membranes. After binding to target membranes, the protein undergoes a major conformation change, leading to its insertion in the host membrane and formation of an oligomeric pore complex. Cholesterol may be required for binding to host membranes, membrane insertion and pore formation. Can be reversibl…	Pneumolysin	K11031	gvg:HMPREF0421_20066	ko04621	NOD-like receptor signaling pathway
jaccard_4462	V1377829	HGC	NA	S	Sulfhydryl-activated toxin that causes cytolysis by forming pores in cholesterol containing host membranes. After binding to target membranes, the protein undergoes a major conformation change, leading to its insertion in the host membrane and formation of an oligomeric pore complex. Cholesterol may be required for binding to host membranes, membrane insertion and pore formation. Can be reversibl…	Thiol-activated cytolysin	K11031	gvg:HMPREF0421_20066	ko04621	NOD-like receptor signaling pathway
jaccard_4462	V1378034	HGC	NA	S	Sulfhydryl-activated toxin that causes cytolysis by forming pores in cholesterol containing host membranes. After binding to target membranes, the protein undergoes a major conformation change, leading to its insertion in the host membrane and formation of an oligomeric pore complex. Cholesterol may be required for binding to host membranes, membrane insertion and pore formation. Can be reversibl…	Thiol-activated cytolysin	K11031	gvg:HMPREF0421_20066	ko04621	NOD-like receptor signaling pathway
jaccard_4462	V1419064	NA	NA	S	Sulfhydryl-activated toxin that causes cytolysis by forming pores in cholesterol containing host membranes. After binding to target membranes, the protein undergoes a major conformation change, leading to its insertion in the host membrane and formation of an oligomeric pore complex. Cholesterol may be required for binding to host membranes, membrane insertion and pore formation. Can be reversibl…	Pneumolysin	K11031	gvg:HMPREF0421_20066	ko04621	NOD-like receptor signaling pathway
jaccard_4462	V1419972	LGC	NA	S	Sulfhydryl-activated toxin that causes cytolysis by forming pores in cholesterol containing host membranes. After binding to target membranes, the protein undergoes a major conformation change, leading to its insertion in the host membrane and formation of an oligomeric pore complex. Cholesterol may be required for binding to host membranes, membrane insertion and pore formation. Can be reversibl…	Thiol-activated cytolysin	K11031	gvg:HMPREF0421_20066	ko04621	NOD-like receptor signaling pathway
jaccard_4462	V1468463	HGC	NA	S	Sulfhydryl-activated toxin that causes cytolysis by forming pores in cholesterol containing host membranes. After binding to target membranes, the protein undergoes a major conformation change, leading to its insertion in the host membrane and formation of an oligomeric pore complex. Cholesterol may be required for binding to host membranes, membrane insertion and pore formation. Can be reversibl…	hypothetical protein	K11031	gvg:HMPREF0421_20066	ko04621	NOD-like receptor signaling pathway
jaccard_4462	V1564111	HGC	NA	S	Sulfhydryl-activated toxin that causes cytolysis by forming pores in cholesterol containing host membranes. After binding to target membranes, the protein undergoes a major conformation change, leading to its insertion in the host membrane and formation of an oligomeric pore complex. Cholesterol may be required for binding to host membranes, membrane insertion and pore formation. Can be reversibl…	Pneumolysin	K11031	gvg:HMPREF0421_20066	ko04621	NOD-like receptor signaling pathway
jaccard_4462	V1579689	HGC	NA	S	Sulfhydryl-activated toxin that causes cytolysis by forming pores in cholesterol containing host membranes. After binding to target membranes, the protein undergoes a major conformation change, leading to its insertion in the host membrane and formation of an oligomeric pore complex. Cholesterol may be required for binding to host membranes, membrane insertion and pore formation. Can be reversibl…	Seeligeriolysin	K11031	gvg:HMPREF0421_20066	ko04621	NOD-like receptor signaling pathway
jaccard_4462	V1590827	HGC	NA	S	Sulfhydryl-activated toxin that causes cytolysis by forming pores in cholesterol containing host membranes. After binding to target membranes, the protein undergoes a major conformation change, leading to its insertion in the host membrane and formation of an oligomeric pore complex. Cholesterol may be required for binding to host membranes, membrane insertion and pore formation. Can be reversibl…	hypothetical protein	K11031	gva:HMPREF0424_0103	ko04621	NOD-like receptor signaling pathway
jaccard_4462	V1045165	HGC	NA	S	Sulfhydryl-activated toxin that causes cytolysis by forming pores in cholesterol containing host membranes. After binding to target membranes, the protein undergoes a major conformation change, leading to its insertion in the host membrane and formation of an oligomeric pore complex. Cholesterol may be required for binding to host membranes, membrane insertion and pore formation. Can be reversibl…	Thiol-activated cytolysin	K11031	gvg:HMPREF0421_20066	ko04621	NOD-like receptor signaling pathway
jaccard_4462	V1045310	HGC	NA	S	Sulfhydryl-activated toxin that causes cytolysis by forming pores in cholesterol containing host membranes. After binding to target membranes, the protein undergoes a major conformation change, leading to its insertion in the host membrane and formation of an oligomeric pore complex. Cholesterol may be required for binding to host membranes, membrane insertion and pore formation. Can be reversibl…	Pneumolysin	K11031	gvg:HMPREF0421_20066	ko04621	NOD-like receptor signaling pathway
