## Supplemental_Tables for "VIRGO, a comprehensive non-redundant gene catalog, reveals extensive within community intraspecies diversity in the human vagina": TS7.xlsx

### Sheet: A
Additional file 2: Table S7. Examples of cell surface-associated proteins of L. iners. Two Jaccard orthologous clusters (JOCs) involved in this function were retrieved from VIRGO. This table lists the JOC was recognized to have LPXTG motif.
VOG_ID	VIRGO_ID	GC_category	taxonomy	COG_category	annotation	product
32534	V1580715	LGC	Lactobacillus_iners	M	Cell surface-associated protein implicated in virulence by promoting bacterial attachment to both alpha- and beta-chains of human fibrinogen and inducing the formation of bacterial clumps	hypothetical protein
32534	V1555326	NA	Lactobacillus_iners	S	cell wall surface anchor family protein	hypothetical protein
32534	V1316473	HGC	Lactobacillus_iners	M	Cell surface-associated protein implicated in virulence by promoting bacterial attachment to both alpha- and beta-chains of human fibrinogen and inducing the formation of bacterial clumps	hypothetical protein
32534	V1445300	LGC	Lactobacillus_iners	S	cell wall surface anchor family protein	hypothetical protein
32534	V1439206	LGC	Lactobacillus_iners	M	Cell surface-associated protein implicated in virulence by promoting bacterial attachment to both alpha- and beta-chains of human fibrinogen and inducing the formation of bacterial clumps	hypothetical protein
32534	V1268269	NA	Lactobacillus_iners	M	Cell surface-associated protein implicated in virulence by promoting bacterial attachment to both alpha- and beta-chains of human fibrinogen and inducing the formation of bacterial clumps	hypothetical protein
32534	V1150428	NA	Lactobacillus_iners	S	cell wall surface anchor family protein	hypothetical protein
32534	V1334968	HGC	Lactobacillus_iners	NA	NA	hypothetical protein
32534	V1193648	HGC	Lactobacillus_iners	NA	NA	hypothetical protein
32534	V1596796	NA	Lactobacillus_iners	M	Cell surface-associated protein implicated in virulence by promoting bacterial attachment to both alpha- and beta-chains of human fibrinogen and inducing the formation of bacterial clumps	hypothetical protein
32534	V1912439	HGC	Lactobacillus_iners	M	Cell surface-associated protein implicated in virulence by promoting bacterial attachment to both alpha- and beta-chains of human fibrinogen and inducing the formation of bacterial clumps	mucus binding protein
32534	V1602989	NA	Lactobacillus_iners	M	Cell surface-associated protein implicated in virulence by promoting bacterial attachment to both alpha- and beta-chains of human fibrinogen and inducing the formation of bacterial clumps	hypothetical protein
32534	V1263504	LGC	NA	S	cell wall surface anchor family protein	hypothetical protein
32534	V1110410	NA	NA	S	NA	hypothetical protein
32534	V1425415	NA	Lactobacillus_iners	M	Cell surface-associated protein implicated in virulence by promoting bacterial attachment to both alpha- and beta-chains of human fibrinogen and inducing the formation of bacterial clumps	hypothetical protein
32534	V1607099	LGC	Lactobacillus_iners	NA	NA	hypothetical protein
32534	V1887020	LGC	Lactobacillus_iners	NA	NA	mucus binding protein (fragment)
32534	V1362353	LGC	Lactobacillus_iners	M	Cell surface-associated protein implicated in virulence by promoting bacterial attachment to both alpha- and beta-chains of human fibrinogen and inducing the formation of bacterial clumps	hypothetical protein
32534	V1593056	LGC	Lactobacillus_iners	S	cell wall surface anchor family protein	hypothetical protein
32534	V1541222	LGC	Lactobacillus_iners	M	Cell surface-associated protein implicated in virulence by promoting bacterial attachment to both alpha- and beta-chains of human fibrinogen and inducing the formation of bacterial clumps	hypothetical protein
32534	V1238976	HGC	Lactobacillus_iners	M	Cell surface-associated protein implicated in virulence by promoting bacterial attachment to both alpha- and beta-chains of human fibrinogen and inducing the formation of bacterial clumps	hypothetical protein
32534	V1469611	NA	Lactobacillus_iners	NA	NA	hypothetical protein
32534	V1554796	HGC	NA	S	NA	hypothetical protein
32534	V1621566	HGC	NA	M	Cell surface-associated protein implicated in virulence by promoting bacterial attachment to both alpha- and beta-chains of human fibrinogen and inducing the formation of bacterial clumps	hypothetical protein
32534	V1555332	LGC	Lactobacillus_iners	M	Cell surface-associated protein implicated in virulence by promoting bacterial attachment to both alpha- and beta-chains of human fibrinogen and inducing the formation of bacterial clumps	hypothetical protein
32534	V1267384	NA	Lactobacillus_iners	M	Cell surface-associated protein implicated in virulence by promoting bacterial attachment to both alpha- and beta-chains of human fibrinogen and inducing the formation of bacterial clumps	hypothetical protein
32534	V1612129	HGC	Lactobacillus_iners	M	Cell surface-associated protein implicated in virulence by promoting bacterial attachment to both alpha- and beta-chains of human fibrinogen and inducing the formation of bacterial clumps	hypothetical protein
32534	V1851980	NA	Lactobacillus_iners	M	Cell surface-associated protein implicated in virulence by promoting bacterial attachment to both alpha- and beta-chains of human fibrinogen and inducing the formation of bacterial clumps	internalin-J
32534	V1168897	HGC	Lactobacillus_iners	S	cell wall surface anchor family protein	hypothetical protein
32534	V1883291	LGC	Lactobacillus_iners	NA	NA	LPXTG-motif cell wall anchor domain protein
32534	V1143283	NA	Lactobacillus_iners	S	cell wall surface anchor family protein	hypothetical protein
32534	V1450468	NA	Lactobacillus_iners	S	cell wall surface anchor family protein	hypothetical protein
32534	V1541252	LGC	NA	S	cell wall surface anchor family protein	hypothetical protein
32534	V1420634	LGC	Lactobacillus_iners	M	Cell surface-associated protein implicated in virulence by promoting bacterial attachment to both alpha- and beta-chains of human fibrinogen and inducing the formation of bacterial clumps	hypothetical protein
32534	V1420637	LGC	Lactobacillus_iners	M	Cell surface-associated protein implicated in virulence by promoting bacterial attachment to both alpha- and beta-chains of human fibrinogen and inducing the formation of bacterial clumps	hypothetical protein
32534	V1420635	LGC	Lactobacillus_iners	M	Cell surface-associated protein implicated in virulence by promoting bacterial attachment to both alpha- and beta-chains of human fibrinogen and inducing the formation of bacterial clumps	hypothetical protein
32534	V1882990	LGC	Lactobacillus_iners	M	Cell surface-associated protein implicated in virulence by promoting bacterial attachment to both alpha- and beta-chains of human fibrinogen and inducing the formation of bacterial clumps	mucus binding protein (fragment)
32534	V1618740	HGC	Lactobacillus_iners	M	Cell surface-associated protein implicated in virulence by promoting bacterial attachment to both alpha- and beta-chains of human fibrinogen and inducing the formation of bacterial clumps	hypothetical protein
32534	V1547383	LGC	Lactobacillus_iners	M	Cell surface-associated protein implicated in virulence by promoting bacterial attachment to both alpha- and beta-chains of human fibrinogen and inducing the formation of bacterial clumps	hypothetical protein
32534	V1313696	NA	Lactobacillus_iners	S	cell wall surface anchor family protein	hypothetical protein
32534	V1198695	LGC	Lactobacillus_iners	S	cell wall surface anchor family protein	hypothetical protein
32534	V1555333	LGC	NA	M	Cell surface-associated protein implicated in virulence by promoting bacterial attachment to both alpha- and beta-chains of human fibrinogen and inducing the formation of bacterial clumps	hypothetical protein
32534	V1150888	LGC	NA	M	Cell surface-associated protein implicated in virulence by promoting bacterial attachment to both alpha- and beta-chains of human fibrinogen and inducing the formation of bacterial clumps	hypothetical protein
32534	V1481467	LGC	Lactobacillus_iners	M	Cell surface-associated protein implicated in virulence by promoting bacterial attachment to both alpha- and beta-chains of human fibrinogen and inducing the formation of bacterial clumps	hypothetical protein
32534	V1555335	LGC	NA	M	Cell surface-associated protein implicated in virulence by promoting bacterial attachment to both alpha- and beta-chains of human fibrinogen and inducing the formation of bacterial clumps	hypothetical protein
32534	V1440888	HGC	Lactobacillus_iners	S	cell wall surface anchor family protein	hypothetical protein
32534	V1256531	NA	Lactobacillus_iners	S	cell wall surface anchor family protein	hypothetical protein
32534	V1295448	NA	NA	M	Cell surface-associated protein implicated in virulence by promoting bacterial attachment to both alpha- and beta-chains of human fibrinogen and inducing the formation of bacterial clumps	hypothetical protein
32534	V1852072	HGC	Lactobacillus_iners	S	cell wall surface anchor family protein	LPXTG-motif cell wall anchor domain protein
32534	V1263215	LGC	Lactobacillus_iners	NA	NA	hypothetical protein
32534	V1445468	LGC	Lactobacillus_iners	S	cell wall surface anchor family protein	hypothetical protein
32534	V1191560	NA	Lactobacillus_iners	S	cell wall surface anchor family protein	hypothetical protein
32534	V1554501	HGC	Lactobacillus_iners	S	NA	hypothetical protein
32534	V1446346	LGC	Lactobacillus_iners	S	cell wall surface anchor family protein	hypothetical protein
32534	V1301171	LGC	Lactobacillus_iners	M	Cell surface-associated protein implicated in virulence by promoting bacterial attachment to both alpha- and beta-chains of human fibrinogen and inducing the formation of bacterial clumps	Clumping factor A
32534	V1483928	HGC	Lactobacillus_iners	M	Cell surface-associated protein implicated in virulence by promoting bacterial attachment to both alpha- and beta-chains of human fibrinogen and inducing the formation of bacterial clumps	hypothetical protein
32534	V1575565	HGC	Lactobacillus_iners	S	cell wall surface anchor family protein	hypothetical protein
32534	V1164876	LGC	Lactobacillus_iners	S	cell wall surface anchor family protein	hypothetical protein
32534	V1885924	LGC	Lactobacillus_iners	S	cell wall surface anchor family protein	LPXTG-motif cell wall anchor domain protein (fragment)
32534	V1574111	LGC	NA	S	NA	hypothetical protein
32534	V1554464	HGC	Lactobacillus_iners	M	Cell surface-associated protein implicated in virulence by promoting bacterial attachment to both alpha- and beta-chains of human fibrinogen and inducing the formation of bacterial clumps	hypothetical protein
32534	V1445683	NA	Lactobacillus_iners	M	Cell surface-associated protein implicated in virulence by promoting bacterial attachment to both alpha- and beta-chains of human fibrinogen and inducing the formation of bacterial clumps	hypothetical protein
32534	V1440651	NA	Lactobacillus_iners	M	Cell surface-associated protein implicated in virulence by promoting bacterial attachment to both alpha- and beta-chains of human fibrinogen and inducing the formation of bacterial clumps	hypothetical protein
32534	V1043198	NA	NA	M	Cell surface-associated protein implicated in virulence by promoting bacterial attachment to both alpha- and beta-chains of human fibrinogen and inducing the formation of bacterial clumps	hypothetical protein
32534	V1173305	HGC	Lactobacillus_iners	M	Cell surface-associated protein implicated in virulence by promoting bacterial attachment to both alpha- and beta-chains of human fibrinogen and inducing the formation of bacterial clumps	hypothetical protein
32534	V1445646	LGC	Lactobacillus_iners	NA	NA	hypothetical protein
32534	V1301239	NA	Lactobacillus_iners	M	Cell surface-associated protein implicated in virulence by promoting bacterial attachment to both alpha- and beta-chains of human fibrinogen and inducing the formation of bacterial clumps	Cell-wall surface anchor repeat
32534	V1575107	HGC	Lactobacillus_iners	S	cell wall surface anchor family protein	hypothetical protein
32534	V1151249	NA	Lactobacillus_iners	M	Cell surface-associated protein implicated in virulence by promoting bacterial attachment to both alpha- and beta-chains of human fibrinogen and inducing the formation of bacterial clumps	Clumping factor A
32534	V1574107	LGC	NA	S	cell wall surface anchor family protein	hypothetical protein
32534	V1481356	NA	Lactobacillus_iners	M	Cell surface-associated protein implicated in virulence by promoting bacterial attachment to both alpha- and beta-chains of human fibrinogen and inducing the formation of bacterial clumps	hypothetical protein
32534	V1481360	LGC	Lactobacillus_iners	M	Cell surface-associated protein implicated in virulence by promoting bacterial attachment to both alpha- and beta-chains of human fibrinogen and inducing the formation of bacterial clumps	hypothetical protein
32534	V1852031	NA	Lactobacillus_iners	M	Cell surface-associated protein implicated in virulence by promoting bacterial attachment to both alpha- and beta-chains of human fibrinogen and inducing the formation of bacterial clumps	LPXTG-motif cell wall anchor domain protein
32534	V1553794	HGC	Lactobacillus_iners	M	Cell surface-associated protein implicated in virulence by promoting bacterial attachment to both alpha- and beta-chains of human fibrinogen and inducing the formation of bacterial clumps	Clumping factor A
32534	V1402153	HGC	Lactobacillus_iners	M	Cell surface-associated protein implicated in virulence by promoting bacterial attachment to both alpha- and beta-chains of human fibrinogen and inducing the formation of bacterial clumps	Clumping factor A
32534	V1195929	HGC	Lactobacillus_iners	M	Cell surface-associated protein implicated in virulence by promoting bacterial attachment to both alpha- and beta-chains of human fibrinogen and inducing the formation of bacterial clumps	hypothetical protein
32534	V1552784	NA	Lactobacillus_iners	M	Cell surface-associated protein implicated in virulence by promoting bacterial attachment to both alpha- and beta-chains of human fibrinogen and inducing the formation of bacterial clumps	Clumping factor A
32534	V1333509	HGC	NA	NA	NA	hypothetical protein
32534	V1483166	NA	Lactobacillus_iners	M	Cell surface-associated protein implicated in virulence by promoting bacterial attachment to both alpha- and beta-chains of human fibrinogen and inducing the formation of bacterial clumps	Clumping factor A
32534	V1481361	NA	Lactobacillus_iners	M	Cell surface-associated protein implicated in virulence by promoting bacterial attachment to both alpha- and beta-chains of human fibrinogen and inducing the formation of bacterial clumps	Clumping factor A
32534	V1046786	LGC	Lactobacillus_iners	M	Cell surface-associated protein implicated in virulence by promoting bacterial attachment to both alpha- and beta-chains of human fibrinogen and inducing the formation of bacterial clumps	Clumping factor A

### Sheet: B
Additional file 2: Table S7. Examples of cell surface-associated proteins of L. iners. Two Jaccard orthologous clusters (JOCs) involved in this function were retrieved from VIRGO. This table lists the JOC that harbor motif YSIRK.
VOG_ID	VIRGO_ID	GC_category	taxonomy	COG_category	annotation	product
jaccard_32772	V1110173	HGC	Lactobacillus_iners	M	Cell surface-associated protein implicated in virulence by promoting bacterial attachment to both alpha- and beta-chains of human fibrinogen and inducing the formation of bacterial clumps	hypothetical protein
jaccard_32772	V1162322	LGC	Lactobacillus_iners	M	Cell surface-associated protein implicated in virulence by promoting bacterial attachment to both alpha- and beta-chains of human fibrinogen and inducing the formation of bacterial clumps	hypothetical protein
jaccard_32772	V1318421	HGC	Lactobacillus_iners	M	Cell surface-associated protein implicated in virulence by promoting bacterial attachment to both alpha- and beta-chains of human fibrinogen and inducing the formation of bacterial clumps	hypothetical protein
jaccard_32772	V1167950	NA	Lactobacillus_iners	M	Cell surface-associated protein implicated in virulence by promoting bacterial attachment to both alpha- and beta-chains of human fibrinogen and inducing the formation of bacterial clumps	hypothetical protein
jaccard_32772	V1238896	NA	Lactobacillus_iners	M	Cell surface-associated protein implicated in virulence by promoting bacterial attachment to both alpha- and beta-chains of human fibrinogen and inducing the formation of bacterial clumps	hypothetical protein
jaccard_32772	V1448503	HGC	Lactobacillus_iners	M	Cell surface-associated protein implicated in virulence by promoting bacterial attachment to both alpha- and beta-chains of human fibrinogen and inducing the formation of bacterial clumps	hypothetical protein
jaccard_32772	V1150735	NA	Lactobacillus_iners	M	Cell surface-associated protein implicated in virulence by promoting bacterial attachment to both alpha- and beta-chains of human fibrinogen and inducing the formation of bacterial clumps	hypothetical protein
jaccard_32772	V1425877	HGC	Lactobacillus_iners	M	Cell surface-associated protein implicated in virulence by promoting bacterial attachment to both alpha- and beta-chains of human fibrinogen and inducing the formation of bacterial clumps	hypothetical protein
jaccard_32772	V1554380	HGC	Lactobacillus_iners	M	Cell surface-associated protein implicated in virulence by promoting bacterial attachment to both alpha- and beta-chains of human fibrinogen and inducing the formation of bacterial clumps	hypothetical protein
jaccard_32772	V1553741	NA	Lactobacillus_iners	M	Cell surface-associated protein implicated in virulence by promoting bacterial attachment to both alpha- and beta-chains of human fibrinogen and inducing the formation of bacterial clumps	hypothetical protein
jaccard_32772	V1267382	NA	Lactobacillus_iners	M	Cell surface-associated protein implicated in virulence by promoting bacterial attachment to both alpha- and beta-chains of human fibrinogen and inducing the formation of bacterial clumps	hypothetical protein
jaccard_32772	V1593053	NA	Lactobacillus_iners	M	Cell surface-associated protein implicated in virulence by promoting bacterial attachment to both alpha- and beta-chains of human fibrinogen and inducing the formation of bacterial clumps	hypothetical protein
jaccard_32772	V1167848	NA	Lactobacillus_iners	M	Cell surface-associated protein implicated in virulence by promoting bacterial attachment to both alpha- and beta-chains of human fibrinogen and inducing the formation of bacterial clumps	hypothetical protein
jaccard_32772	V1149143	NA	Lactobacillus_iners	M	Cell surface-associated protein implicated in virulence by promoting bacterial attachment to both alpha- and beta-chains of human fibrinogen and inducing the formation of bacterial clumps	hypothetical protein
jaccard_32772	V1324672	HGC	Lactobacillus_iners	M	Cell surface-associated protein implicated in virulence by promoting bacterial attachment to both alpha- and beta-chains of human fibrinogen and inducing the formation of bacterial clumps	hypothetical protein
jaccard_32772	V1061826	HGC	NA	M	Cell surface-associated protein implicated in virulence by promoting bacterial attachment to both alpha- and beta-chains of human fibrinogen and inducing the formation of bacterial clumps	hypothetical protein
jaccard_32772	V1458359	NA	Lactobacillus_iners	M	Cell surface-associated protein implicated in virulence by promoting bacterial attachment to both alpha- and beta-chains of human fibrinogen and inducing the formation of bacterial clumps	hypothetical protein
jaccard_32772	V1037993	NA	Lactobacillus_iners	M	Cell surface-associated protein implicated in virulence by promoting bacterial attachment to both alpha- and beta-chains of human fibrinogen and inducing the formation of bacterial clumps	hypothetical protein
jaccard_32772	V1138318	HGC	Lactobacillus_iners	NA	NA	hypothetical protein
jaccard_32772	V1415806	NA	Lactobacillus_iners	S	NA	NA
jaccard_32772	V1482665	NA	Lactobacillus_iners	S	NA	hypothetical protein
jaccard_32772	V1151052	NA	Lactobacillus_iners	S	NA	hypothetical protein
jaccard_32772	V1163596	NA	Lactobacillus_iners	S	NA	hypothetical protein
jaccard_32772	V1615860	NA	Lactobacillus_iners	S	NA	hypothetical protein
jaccard_32772	V1851966	NA	Lactobacillus_iners	S	NA	conserved hypothetical protein
jaccard_32772	V1481429	NA	Lactobacillus_iners	S	NA	hypothetical protein
jaccard_32772	V1204223	NA	Lactobacillus_iners	S	NA	hypothetical protein
jaccard_32772	V1882996	NA	Lactobacillus_iners	S	NA	gram-positive signal peptide protein%2C YSIRK family (fragment)
