## Supplemental_Tables for "VIRGO, a comprehensive non-redundant gene catalog, reveals extensive within community intraspecies diversity in the human vagina": TS8.xlsx

### Sheet: TS8
Additional file 2: Table S8. The statistics of number of non-redundant genes identified in a metagenome and the depth sequencing for samples in different CSTs.
sample	CST	numReads	numOTU(>0.01%)	complexity	depth_factor	depth	category	numNonRedundantGenes
S1	IV	19853947	20	HC	992697	ND	HC_ND	15239
S2	IV	6068576	5	LC	1213715	ND	LC_ND	4336
S3	III	7814883	5	LC	1562977	ND	LC_ND	14340
S4	III	14407847	8	MC	1800981	ND	MC_ND	20969
S5	II	4184560	5	LC	836912	ND	LC_ND	17860
S6	III	6120926	2	LC	3060463	ND	LC_ND	19762
S7	III	4703870	7	MC	671981	ND	MC_ND	25518
S8	III	11946360	2	LC	5973180	VHD	LC_VHD	21690
S9	V	3803058	3	LC	1267686	ND	LC_ND	23051
S10	III	11816084	6	MC	1969347	ND	MC_ND	20592
S11	I	12279025	2	LC	6139513	VHD	LC_VHD	28750
S12	III	5053938	4	LC	1263485	ND	LC_ND	23044
S13	I	8590024	3	LC	2863341	ND	LC_ND	25041
S14	I	6939812	3	LC	2313271	ND	LC_ND	16961
S15	IV	12501667	14	HC	892976	ND	HC_ND	32747
S16	IV	4962423	6	MC	827071	ND	MC_ND	13183
S17	III	21063488	4	LC	5265872	VHD	LC_VHD	20872
S18	III	13662441	9	MC	1518049	ND	MC_ND	18915
S19	IV	74337098	14	HC	5309793	VHD	HC_VHD	110031
S20	IV	67530205	21	HC	3215724	ND	HC_ND	137380
S21	I	9390579	4	LC	2347645	ND	LC_ND	14877
S22	III	17661401	3	LC	5887134	VHD	LC_VHD	22957
S23	III	2893750	4	LC	723438	ND	LC_ND	24285
S24	III	6774334	2	LC	3387167	ND	LC_ND	13675
S25	I	21649126	7	MC	3092732	ND	MC_ND	27539
S26	III	10543930	6	MC	1757322	ND	MC_ND	13131
S27	III	3065179	4	LC	766295	ND	LC_ND	26093
S28	IV	77988735	10	MC	7798874	VHD	MC_VHD	125179
S29	III	13075459	7	MC	1867923	ND	MC_ND	21105
S30	III	6204840	7	MC	886406	ND	MC_ND	19884
S31	III	10345702	6	MC	1724284	ND	MC_ND	21901
S32	III	12404568	5	LC	2480914	ND	LC_ND	17806
S33	III	9428990	4	LC	2357248	ND	LC_ND	11407
S34	I	8379672	2	LC	4189836	VHD	LC_VHD	15930
S35	III	15460217	5	LC	3092043	ND	LC_ND	23572
S36	IV	2473407	8	MC	309176	ND	MC_ND	11632
S37	IV	72954155	12	HC	6079513	VHD	HC_VHD	96182
S38	IV	52430453	11	HC	4766405	VHD	HC_VHD	77309
S39	III	1100587	7	MC	157227	ND	MC_ND	12223
S40	I	1962899	4	LC	490725	ND	LC_ND	11928
S41	III	8654969	2	LC	4327485	VHD	LC_VHD	10735
S42	III	3376180	5	LC	675236	ND	LC_ND	24185
S43	IV	33526529	20	HC	1676326	ND	HC_ND	105504
S44	I	4427863	3	LC	1475954	ND	LC_ND	13929
S45	IV	57170780	13	HC	4397752	VHD	HC_VHD	99996
S46	IV	56509715	10	MC	5650972	VHD	MC_VHD	97857
S47	IV	25133368	32	HC	785418	ND	HC_ND	88544
S48	IV	27879693	35	HC	796563	ND	HC_ND	74370
S49	III	7022736	3	LC	2340912	ND	LC_ND	11578
S50	IV	18324728	13	HC	1409594	ND	HC_ND	84173
S51	III	2793110	10	MC	279311	ND	MC_ND	18348
S52	III	4705233	2	LC	2352617	ND	LC_ND	11532
S53	I	18033751	2	LC	9016876	VHD	LC_VHD	12793
S54	III	1698294	5	LC	339659	ND	LC_ND	10696
S55	III	20462806	3	LC	6820935	VHD	LC_VHD	18290
S56	IV	52627418	10	MC	5262742	VHD	MC_VHD	79523
S57	I	9663835	3	LC	3221278	ND	LC_ND	13077
S58	IV	11888980	30	HC	396299	ND	HC_ND	76997
S59	III	13624647	8	MC	1703081	ND	MC_ND	21947
S60	IV	72617309	13	HC	5585947	VHD	HC_VHD	103758
S61	IV	34490758	14	HC	2463626	ND	HC_ND	71999
S62	IV	39574831	10	MC	3957483	ND	MC_ND	96624
S63	IV	5772040	32	HC	180376	ND	HC_ND	44806
S64	III	24539612	25	HC	981584	ND	HC_ND	79752
S65	III	6399513	3	LC	2133171	ND	LC_ND	16588
S66	IV	42038218	34	HC	1236418	ND	HC_ND	90210
S67	IV	39965801	53	HC	754072	ND	HC_ND	77924
S68	III	22188125	7	MC	3169732	ND	MC_ND	30884
S69	IV	68533623	9	MC	7614847	VHD	MC_VHD	103027
S70	III	6831038	10	MC	683104	ND	MC_ND	18091
S71	IV	62782927	13	HC	4829456	VHD	HC_VHD	107747
S72	III	2615170	5	LC	523034	ND	LC_ND	17306
S73	IV	12580929	18	HC	698941	ND	HC_ND	47300
S74	IV	42683976	12	HC	3556998	ND	HC_ND	46303
S75	IV	7631383	33	HC	231254	ND	HC_ND	49583
S76	III	1149548	28	HC	41055	ND	HC_ND	11431
S77	IV	75107007	15	HC	5007134	VHD	HC_VHD	87730
S78	I	4497423	2	LC	2248712	ND	LC_ND	11005
S79	IV	18916853	31	HC	610221	ND	HC_ND	76517
S80	III	26718931	6	MC	4453155	VHD	MC_VHD	90734
S81	III	2248214	5	LC	449643	ND	LC_ND	8651
S82	IV	30418637	18	HC	1689924	ND	HC_ND	114920
S83	III	6700333	7	MC	957190	ND	MC_ND	19838
S84	III	8941167	22	HC	406417	ND	HC_ND	38820
S85	IV	6477913	35	HC	185083	ND	HC_ND	49638
S86	III	9767518	4	LC	2441880	ND	LC_ND	15458
S87	IV	76827350	6	MC	12804558	VHD	MC_VHD	101286
S88	IV	81164629	11	HC	7378603	VHD	HC_VHD	79917
S89	IV	18656902	11	HC	1696082	ND	HC_ND	72118
S90	III	14398637	5	LC	2879727	ND	LC_ND	17322
S91	III	8218169	4	LC	2054542	ND	LC_ND	18624
S92	V	7702793	3	LC	2567598	ND	LC_ND	13358
S93	IV	7980970	7	MC	1140139	ND	MC_ND	50915
S94	IV	30759340	34	HC	904686	ND	HC_ND	71216
S95	IV	19243849	7	MC	2749121	ND	MC_ND	66062
S96	IV	16220685	22	HC	737304	ND	HC_ND	67411
S97	III	3526145	3	LC	1175382	ND	LC_ND	14410
S98	III	5688460	4	LC	1422115	ND	LC_ND	18049
S99	I	4475196	6	MC	745866	ND	MC_ND	11044
S100	IV	21842052	16	HC	1365128	ND	HC_ND	71728
S101	I	16248771	5	LC	3249754	ND	LC_ND	14689
S102	IV	47219580	14	HC	3372827	ND	HC_ND	90929
S103	IV	7315743	9	MC	812860	ND	MC_ND	44001
S104	IV	19161247	31	HC	618105	ND	HC_ND	60848
S105	III	5436432	3	LC	1812144	ND	LC_ND	17936
S106	IV	15616068	8	MC	1952009	ND	MC_ND	51181
S107	IV	5609355	26	HC	215744	ND	HC_ND	27240
S108	I	5209870	6	MC	868312	ND	MC_ND	13472
S109	IV	46109646	6	MC	7684941	VHD	MC_VHD	65000
S110	IV	16718300	29	HC	576493	ND	HC_ND	70742
S111	III	3749269	10	MC	374927	ND	MC_ND	9581
S112	I	6585094	6	MC	1097516	ND	MC_ND	7205
S113	II	942811	2	LC	471406	ND	LC_ND	5715
S114	I	15534998	4	LC	3883750	ND	LC_ND	14605
S115	III	11439110	11	HC	1039919	ND	HC_ND	14807
S116	IV	14933791	20	HC	746690	ND	HC_ND	67082
S117	III	11506223	8	MC	1438278	ND	MC_ND	29306
S118	III	23443933	13	HC	1803379	ND	HC_ND	27220
S119	I	27888073	4	LC	6972018	VHD	LC_VHD	13357
S120	IV	8897895	16	HC	556118	ND	HC_ND	51071
S121	IV	9985545	12	HC	832129	ND	HC_ND	26838
S122	IV	63689991	8	MC	7961249	VHD	MC_VHD	69404
S123	IV	29765073	6	MC	4960846	VHD	MC_VHD	52887
S124	I	5602717	9	MC	622524	ND	MC_ND	8647
S125	I	5602717	9	MC	622524	ND	MC_ND	8647
S126	IV	10060533	21	HC	479073	ND	HC_ND	38097
S127	IV	8021097	24	HC	334212	ND	HC_ND	40008
S128	IV	5578985	30	HC	185966	ND	HC_ND	39931
S129	IV	13873142	29	HC	478384	ND	HC_ND	85336
S130	IV	5701716	28	HC	203633	ND	HC_ND	39889
S131	IV	5701716	28	HC	203633	ND	HC_ND	39889
S132	III	12037079	8	MC	1504635	ND	MC_ND	27587
S133	III	1833837	17	HC	107873	ND	HC_ND	12349
S134	IV	53882657	8	MC	6735332	VHD	MC_VHD	60317
S135	IV	54974892	6	MC	9162482	VHD	MC_VHD	60925
S136	IV	2661993	28	HC	95071	ND	HC_ND	25791
S137	IV	2661993	28	HC	95071	ND	HC_ND	25791
S138	V	2288972	7	MC	326996	ND	MC_ND	6529
S139	V	2115842	10	MC	211584	ND	MC_ND	9541
S140	IV	22281522	9	MC	2475725	ND	MC_ND	50060
S141	III	1975514	7	MC	282216	ND	MC_ND	10539
S142	III	5350481	3	LC	1783494	ND	LC_ND	13999
S143	IV	18046161	5	LC	3609232	ND	LC_ND	36952
S144	I	28235883	2	LC	14117942	VHD	LC_VHD	10660
S145	I	6487416	6	MC	1081236	ND	MC_ND	19068
S146	III	31408429	7	MC	4486918	VHD	MC_VHD	23453
S147	III	12994464	4	LC	3248616	ND	LC_ND	12309
S148	III	6493771	3	LC	2164590	ND	LC_ND	16103
S149	III	6698653	4	LC	1674663	ND	LC_ND	9917
S150	III	27166461	5	LC	5433292	VHD	LC_VHD	13127
S151	III	7456261	7	MC	1065180	ND	MC_ND	7805
S152	III	3471133	14	HC	247938	ND	HC_ND	14741
S153	II	998364	1	LC	998364	ND	LC_ND	3045
S154	III	9105464	6	MC	1517577	ND	MC_ND	19901
S155	III	26866967	9	MC	2985219	ND	MC_ND	28675
S156	III	2669269	9	MC	296585	ND	MC_ND	11332
S157	III	10412517	10	MC	1041252	ND	MC_ND	14846
S158	III	6504312	3	LC	2168104	ND	LC_ND	14545
S159	III	7075790	4	LC	1768948	ND	LC_ND	8051
S160	III	7736627	5	LC	1547325	ND	LC_ND	10650
S161	IV	5773812	7	MC	824830	ND	MC_ND	18485
S162	III	1494009	11	HC	135819	ND	HC_ND	9307
S163	I	24154559	6	MC	4025760	VHD	MC_VHD	14853
S164	III	1813032	14	HC	129502	ND	HC_ND	9245
S165	III	7215123	3	LC	2405041	ND	LC_ND	17737
S166	III	1601011	3	LC	533670	ND	LC_ND	7304
S167	III	1985525	33	HC	60167	ND	HC_ND	15843
S168	III	1985525	33	HC	60167	ND	HC_ND	15843
S169	III	8528864	8	MC	1066108	ND	MC_ND	16981
S170	IV	23657214	3	LC	7885738	VHD	LC_VHD	34697
S171	V	268851	1	LC	268851	ND	LC_ND	2489
S172	III	10547922	6	MC	1757987	ND	MC_ND	18442
S173	I	24452303	14	HC	1746593	ND	HC_ND	14440
S174	IV	3954345	11	HC	359486	ND	HC_ND	26590
S175	III	2079542	12	HC	173295	ND	HC_ND	24612
S176	III	4489978	39	HC	115128	ND	HC_ND	29595
S177	III	17891022	13	HC	1376232	ND	HC_ND	16261
S178	III	2849505	16	HC	178094	ND	HC_ND	11526
S179	IV	30880380	9	MC	3431153	ND	MC_ND	46193
S180	III	8572385	7	MC	1224626	ND	MC_ND	17760
S181	III	1153883	17	HC	67875	ND	HC_ND	10692
S182	I	2013520	23	HC	87544	ND	HC_ND	10784
S183	III	7508029	3	LC	2502676	ND	LC_ND	12358
S184	III	383714	8	MC	47964	ND	MC_ND	4050
S185	III	6215006	7	MC	887858	ND	MC_ND	22407
S186	I	1153686	13	HC	88745	ND	HC_ND	5064
S187	III	1616328	21	HC	76968	ND	HC_ND	11245
S188	III	1820763	3	LC	606921	ND	LC_ND	7787
S189	III	1428002	23	HC	62087	ND	HC_ND	11086
S190	I	3353056	3	LC	1117685	ND	LC_ND	6229
S191	III	19085384	9	MC	2120598	ND	MC_ND	12505
S192	III	652844	6	MC	108807	ND	MC_ND	5526
S193	I	3162407	12	HC	263534	ND	HC_ND	18569
S194	I	3661773	4	LC	915443	ND	LC_ND	5245
S195	III	10238337	4	LC	2559584	ND	LC_ND	17576
S196	III	14416688	4	LC	3604172	ND	LC_ND	21816
S197	I	16484058	4	LC	4121015	VHD	LC_VHD	7507
S198	III	13999517	3	LC	4666506	VHD	LC_VHD	18072
S199	IV	1469739	21	HC	69988	ND	HC_ND	11455
S200	V	845522	1	LC	845522	ND	LC_ND	3722
S201	I	5900320	1	LC	5900320	VHD	LC_VHD	5398
S202	V	1092012	1	LC	1092012	ND	LC_ND	3921
S203	I	3521204	19	HC	185327	ND	HC_ND	12069
S204	IV	9053979	15	HC	603599	ND	HC_ND	34901
S205	III	1442967	7	MC	206138	ND	MC_ND	6756
S206	II	809718	9	MC	89969	ND	MC_ND	3854
S207	I	2888370	3	LC	962790	ND	LC_ND	4769
S208	I	14737108	2	LC	7368554	VHD	LC_VHD	5757
S209	V	1200952	3	LC	400317	ND	LC_ND	3655
S210	V	427897	2	LC	213949	ND	LC_ND	3091
S211	III	10001868	5	LC	2000374	ND	LC_ND	18594
S212	I	1204156	1	LC	1204156	ND	LC_ND	3906
S213	IV	6555885	5	LC	1311177	ND	LC_ND	29476
S214	I	1648016	1	LC	1648016	ND	LC_ND	3991
S215	I	8529791	15	HC	568653	ND	HC_ND	9799
S216	III	28075173	11	HC	2552288	ND	HC_ND	13770
S217	III	11465714	5	LC	2293143	ND	LC_ND	21259
S218	I	1544391	1	LC	1544391	ND	LC_ND	4071
S219	I	960590	3	LC	320197	ND	LC_ND	4096
S220	II	738816	2	LC	369408	ND	LC_ND	2830
S221	IV	5968997	12	HC	497416	ND	HC_ND	22701
S222	I	1225711	1	LC	1225711	ND	LC_ND	3969
S223	IV	31481247	7	MC	4497321	VHD	MC_VHD	53290
S224	I	3562525	1	LC	3562525	ND	LC_ND	4130
S225	I	1010167	5	LC	202033	ND	LC_ND	5284
S226	I	2901779	2	LC	1450890	ND	LC_ND	4329
S227	I	746982	8	MC	93373	ND	MC_ND	5067
S228	III	1241749	9	MC	137972	ND	MC_ND	10524
S229	III	1351770	6	MC	225295	ND	MC_ND	6952
S230	II	1759084	6	MC	293181	ND	MC_ND	6633
S231	III	1067759	9	MC	118640	ND	MC_ND	6571
S232	III	1925714	17	HC	113277	ND	HC_ND	15403
S233	III	17302202	30	HC	576740	ND	HC_ND	13255
S234	III	9131002	4	LC	2282751	ND	LC_ND	17045
S235	IV	5625261	8	MC	703158	ND	MC_ND	31431
S236	I	5893159	2	LC	2946580	ND	LC_ND	5206
S237	IV	17582787	7	MC	2511827	ND	MC_ND	45444
S238	II	1300469	25	HC	52019	ND	HC_ND	6568
S239	V	829756	4	LC	207439	ND	LC_ND	3668
S240	I	14321480	4	LC	3580370	ND	LC_ND	6736
S241	III	1123169	7	MC	160453	ND	MC_ND	7464
S242	I	1343005	3	LC	447668	ND	LC_ND	4570
S243	III	1864886	2	LC	932443	ND	LC_ND	8155
S244	I	800296	3	LC	266765	ND	LC_ND	4088
S245	IV	4632528	18	HC	257363	ND	HC_ND	35962
S246	II	678966	2	LC	339483	ND	LC_ND	3196
S247	III	11768576	7	MC	1681225	ND	MC_ND	17169
S248	III	5014370	16	HC	313398	ND	HC_ND	22528
S249	III	577817	4	LC	144454	ND	LC_ND	3880
S250	III	617974	2	LC	308987	ND	LC_ND	3639
S251	III	1761858	12	HC	146822	ND	HC_ND	8928
S252	III	14580634	4	LC	3645159	ND	LC_ND	20765
S253	III	14410191	7	MC	2058599	ND	MC_ND	5918
S254	I	10599033	3	LC	3533011	ND	LC_ND	5429
S255	I	7593639	2	LC	3796820	ND	LC_ND	4815
S256	IV	3321043	20	HC	166052	ND	HC_ND	36009
S257	I	2815885	9	MC	312876	ND	MC_ND	4929
S258	IV	5490818	5	LC	1098164	ND	LC_ND	6220
S259	V	1750265	6	MC	291711	ND	MC_ND	6900
S260	I	3976857	4	LC	994214	ND	LC_ND	4975
S261	V	5407699	14	HC	386264	ND	HC_ND	10474
S262	I	6698529	3	LC	2232843	ND	LC_ND	10160
S263	I	6698529	3	LC	2232843	ND	LC_ND	10160
S264	III	1776506	2	LC	888253	ND	LC_ND	8173
S265	III	1776506	2	LC	888253	ND	LC_ND	8173
S266	I	5647239	4	LC	1411810	ND	LC_ND	9030
S267	I	5647239	4	LC	1411810	ND	LC_ND	9030
S268	III	2555379	4	LC	638845	ND	LC_ND	9386
S269	III	2459938	9	MC	273326	ND	MC_ND	5842
