## Supplemental_Tables for "VIRGO, a comprehensive non-redundant gene catalog, reveals extensive within community intraspecies diversity in the human vagina": TS11.xlsx

### Sheet: TS11
Additional file 2: Table S11. List of accession numbers for genomes of the four Lactobacillus species including L. crispatus, L. iners, L. jensenii, and L. gasseri and three species including G. vaginalis, A. vaginae and P. timonensis used in intraspecies analyses.
species	genBank ID
Gardnerella vaginalis	GCF_000025205
Gardnerella vaginalis	GCF_000159155
Gardnerella vaginalis	GCF_000165615
Gardnerella vaginalis	GCF_000165635
Gardnerella vaginalis	GCF_000176475
Gardnerella vaginalis	GCF_000176495
Gardnerella vaginalis	GCF_000178355
Gardnerella vaginalis	GCF_000213955
Gardnerella vaginalis	GCF_000214315
Gardnerella vaginalis	GCF_000263435
Gardnerella vaginalis	GCF_000263475
Gardnerella vaginalis	GCF_000263495
Gardnerella vaginalis	GCF_000263515
Gardnerella vaginalis	GCF_000263535
Gardnerella vaginalis	GCF_000263555
Gardnerella vaginalis	GCF_000263575
Gardnerella vaginalis	GCF_000263595
Gardnerella vaginalis	GCF_000263615
Gardnerella vaginalis	GCF_000263635
Gardnerella vaginalis	GCF_000263655
Gardnerella vaginalis	GCF_000414425
Gardnerella vaginalis	GCF_000414445
Gardnerella vaginalis	GCF_000414465
Gardnerella vaginalis	GCF_000414485
Gardnerella vaginalis	GCF_000414505
Gardnerella vaginalis	GCF_000414525
Gardnerella vaginalis	GCF_000414545
Gardnerella vaginalis	GCF_000414565
Gardnerella vaginalis	GCF_000414585
Gardnerella vaginalis	GCF_000414605
Gardnerella vaginalis	GCF_000414625
Gardnerella vaginalis	GCF_000414645
Gardnerella vaginalis	GCF_000414665
Gardnerella vaginalis	GCF_000414685
Gardnerella vaginalis	GCF_000414705
Gardnerella vaginalis	GCF_001042655
Gardnerella vaginalis	GCF_001049785
Gardnerella vaginalis	GCF_001278345
Gardnerella vaginalis	GCF_001546445
Gardnerella vaginalis	GCF_001546455
Gardnerella vaginalis	GCF_001546485
Gardnerella vaginalis	GCF_001563665
Gardnerella vaginalis	GCF_001660735
Gardnerella vaginalis	GCF_001660755
Gardnerella vaginalis	GCF_001913835
Gardnerella vaginalis	GCF_001953155
Gardnerella vaginalis	GCF_002206225
Gardnerella vaginalis	GCF_002861125
Gardnerella vaginalis	GCF_002861145
Gardnerella vaginalis	GCF_002861165
Gardnerella vaginalis	GCF_002861885
Gardnerella vaginalis	GCF_002861905
Gardnerella vaginalis	GCF_002861925
Gardnerella vaginalis	GCF_002861945
Gardnerella vaginalis	GCF_002861965
Gardnerella vaginalis	GCF_002861975
Gardnerella vaginalis	GCF_002862005
Gardnerella vaginalis	GCF_002862015
Gardnerella vaginalis	GCF_002862045
Gardnerella vaginalis	GCF_002862065
Gardnerella vaginalis	GCF_002871555
Gardnerella vaginalis	GCF_002884775
Gardnerella vaginalis	GCF_002884795
Gardnerella vaginalis	GCF_002884835
Gardnerella vaginalis	GCF_002884855
Gardnerella vaginalis	GCF_002884875
Gardnerella vaginalis	GCF_002894105
Gardnerella vaginalis	GCF_002896555
Gardnerella vaginalis	GCF_003034925
Gardnerella vaginalis	GCF_003293675
Gardnerella vaginalis	GCF_003369875
Gardnerella vaginalis	GCF_003369895
Gardnerella vaginalis	GCF_003369935
Gardnerella vaginalis	GCF_003369965
Gardnerella vaginalis	GCF_003397585
Gardnerella vaginalis	GCF_003397605
Gardnerella vaginalis	GCF_003397615
Gardnerella vaginalis	GCF_003397635
Gardnerella vaginalis	GCF_003397665
Gardnerella vaginalis	GCF_003397685
Gardnerella vaginalis	GCF_003397705
Gardnerella vaginalis	GCF_003397745
Gardnerella vaginalis	GCF_003397755
Gardnerella vaginalis	GCF_003408745
Gardnerella vaginalis	GCF_003408775
Gardnerella vaginalis	GCF_003408785
Gardnerella vaginalis	GCF_003408815
Gardnerella vaginalis	GCF_003408835
Gardnerella vaginalis	GCF_003408845
Gardnerella vaginalis	GCF_900105405
Lactobacillus gasseri	GCF_000014425
Lactobacillus gasseri	GCF_000175055
Lactobacillus gasseri	GCF_000176995
Lactobacillus gasseri	GCF_000177035
Lactobacillus gasseri	GCF_000283135
Lactobacillus gasseri	GCF_000439915
Lactobacillus gasseri	GCF_000615125
Lactobacillus gasseri	GCF_001063045
Lactobacillus gasseri	GCF_001063065
Lactobacillus gasseri	GCF_001063505
Lactobacillus gasseri	GCF_001064985
Lactobacillus gasseri	GCF_001066235
Lactobacillus gasseri	GCF_001068345
Lactobacillus gasseri	GCF_001546525
Lactobacillus gasseri	GCF_001676665
Lactobacillus gasseri	GCF_002003555
Lactobacillus gasseri	GCF_002007185
Lactobacillus gasseri	GCF_002158885
Lactobacillus gasseri	GCF_002287905
Lactobacillus gasseri	GCF_002863425
Lactobacillus gasseri	GCF_002863445
Lactobacillus gasseri	GCF_002863455
Lactobacillus gasseri	GCF_002884735
Lactobacillus gasseri	GCF_002940965
Lactobacillus gasseri	GCF_003307255
Lactobacillus gasseri	GCF_003307275
Lactobacillus gasseri	GCF_003307295
Lactobacillus gasseri	GCF_003307315
Lactobacillus gasseri	GCF_003315575
Lactobacillus gasseri	GCF_003437055
Lactobacillus gasseri	GCF_900452355
Lactobacillus iners	GCF_000149065
Lactobacillus iners	GCF_000149085
Lactobacillus iners	GCF_000149105
Lactobacillus iners	GCF_000149125
Lactobacillus iners	GCF_000149145
Lactobacillus iners	GCF_000160875
Lactobacillus iners	GCF_000177755
Lactobacillus iners	GCF_000179935
Lactobacillus iners	GCF_000179955
Lactobacillus iners	GCF_000179975
Lactobacillus iners	GCF_000179995
Lactobacillus iners	GCF_000185405
Lactobacillus iners	GCF_000191685
Lactobacillus iners	GCF_000191705
Lactobacillus iners	GCF_000204435
Lactobacillus iners	GCF_000227195
Lactobacillus iners	GCF_001435015
Lactobacillus iners	GCF_002871595
Lactobacillus iners	GCF_002884695
Lactobacillus iners	GCF_002884705
Lactobacillus iners	GCF_002892385
Prevotella timonensis	GCF_000177055
Prevotella timonensis	GCF_000430565
Prevotella timonensis	GCF_000455445
Prevotella timonensis	GCF_000614005
Prevotella timonensis	GCF_000762405
Prevotella timonensis	GCF_002871515
Prevotella timonensis	GCF_002894165
Atopobium vaginae	GCF_000159235
Atopobium vaginae	GCF_000178335
Atopobium vaginae	GCF_000179715
Atopobium vaginae	GCF_001049775
Atopobium vaginae	GCF_001562845
Atopobium vaginae	GCF_900445305
Lactobacillus jensenii	GCF_000155915
Lactobacillus jensenii	GCF_000159335
Lactobacillus jensenii	GCF_000161895
Lactobacillus jensenii	GCF_000162335
Lactobacillus jensenii	GCF_000162435
Lactobacillus jensenii	GCF_000175035
Lactobacillus jensenii	GCF_000466805
Lactobacillus jensenii	GCF_001012655
Lactobacillus jensenii	GCF_001012665
Lactobacillus jensenii	GCF_001012675
Lactobacillus jensenii	GCF_001012685
Lactobacillus jensenii	GCF_001012735
Lactobacillus jensenii	GCF_001012745
Lactobacillus jensenii	GCF_001436455
Lactobacillus jensenii	GCF_001742045
Lactobacillus jensenii	GCF_001936235
Lactobacillus jensenii	GCF_002848045
Lactobacillus jensenii	GCF_002863405
Lactobacillus crispatus	GCF_000091765
Lactobacillus crispatus	GCF_000160515
Lactobacillus crispatus	GCF_000161915
Lactobacillus crispatus	GCF_000162255
Lactobacillus crispatus	GCF_000162315
Lactobacillus crispatus	GCF_000176975
Lactobacillus crispatus	GCF_000177575
Lactobacillus crispatus	GCF_000301115
Lactobacillus crispatus	GCF_000301135
Lactobacillus crispatus	GCF_000497065
Lactobacillus crispatus	GCF_001434005
Lactobacillus crispatus	GCF_001541385
Lactobacillus crispatus	GCF_001541405
Lactobacillus crispatus	GCF_001541505
Lactobacillus crispatus	GCF_001541515
Lactobacillus crispatus	GCF_001541535
Lactobacillus crispatus	GCF_001541585
Lactobacillus crispatus	GCF_001546015
Lactobacillus crispatus	GCF_001546025
Lactobacillus crispatus	GCF_001563615
Lactobacillus crispatus	GCF_001567095
Lactobacillus crispatus	GCF_001700475
Lactobacillus crispatus	GCF_001704465
Lactobacillus crispatus	GCF_002088015
Lactobacillus crispatus	GCF_002218565
Lactobacillus crispatus	GCF_002218615
Lactobacillus crispatus	GCF_002218645
Lactobacillus crispatus	GCF_002218655
Lactobacillus crispatus	GCF_002218685
Lactobacillus crispatus	GCF_002218695
Lactobacillus crispatus	GCF_002218735
Lactobacillus crispatus	GCF_002218765
Lactobacillus crispatus	GCF_002218775
Lactobacillus crispatus	GCF_002218805
Lactobacillus crispatus	GCF_002218815
Lactobacillus crispatus	GCF_002218845
Lactobacillus crispatus	GCF_002218855
Lactobacillus crispatus	GCF_002218885
Lactobacillus crispatus	GCF_002218895
Lactobacillus crispatus	GCF_002218925
Lactobacillus crispatus	GCF_002218945
Lactobacillus crispatus	GCF_002218965
Lactobacillus crispatus	GCF_002218975
Lactobacillus crispatus	GCF_002219005
Lactobacillus crispatus	GCF_002219015
Lactobacillus crispatus	GCF_002219045
Lactobacillus crispatus	GCF_002219055
Lactobacillus crispatus	GCF_002219085
Lactobacillus crispatus	GCF_002811165
Lactobacillus crispatus	GCF_002861765
Lactobacillus crispatus	GCF_002861775
Lactobacillus crispatus	GCF_002861805
Lactobacillus crispatus	GCF_002861815
Lactobacillus crispatus	GCF_002863245
Lactobacillus crispatus	GCF_002863485
Lactobacillus crispatus	GCF_002863505
