## Supplemental_Tables for "VIRGO, a comprehensive non-redundant gene catalog, reveals extensive within community intraspecies diversity in the human vagina": TS12.xlsx

### Sheet: TS12
Additional file 2: Table S12. Taxonomic distribution of pullulanase domain-containing proteins included in VIRGO.
Taxon	count
Gardnerella vaginalis	77
Lactobacillus iners	9
Prevotella timonensis	6
Streptococcus anginosus	3
Streptococcus salivarius	3
Streptococcus mitis	3
Lactobacillus crispatus	3
BVAB3	2
Streptococcus dysgalactiae	2
Bifidobacterium dentium	2
Streptococcus agalactiae	2
Klebsiella oxytoca	2
Mobiluncus mulieris	2
Finegoldia magna	2
Mycoplasma fermentans	1
Streptococcus parasanguinis	1
Prevotella corporis	1
Bifidobacterium longum	1
Prevotella amnii	1
Prevotella denticola	1
Prevotella melaninogenica	1
Prevotella oralis	1
Aerococcus viridans	1
Prevotella sp.	1
Anaerococcus hydrogenalis	1
Bifidobacterium breve	1
Anaerococcus tetradius	1
Prevotella disiens	1
Anaerococcus lactolyticus	1
Streptococcus bovis	1
Eremococcus coleocola	1
Clostridium botulinum	1
Prevotella bivia	1
Prevotella buccalis	1
Actinomyces coleocanis	1
Aerococcus urinae	1
BVAB1	1
Unknown	151
